# δ-catenin controls layer-specific transcriptional maturation of astrocytes via Zbtb20

**DOI:** 10.64898/2026.05.12.724361

**Authors:** Gabrielle Séjourné, Christabel X. Tan, Justin T. Savage, Gracie Manigault, Grace Richard Jane Ding, Evelyn J. Hardin, Juan Ramirez, Ryan Baumert, Kristina Sakers, Cagla Eroglu

**Affiliations:** Department of Cell Biology, Duke University Medical Center, Durham, NC 27710, USA; Medical Scientist Training Program, Duke University Medical Center, Durham, NC 27710, USA; Life Sciences Institute, University of Michigan, Ann Arbor, MI 48109, USA; Department of Neurobiology, Duke University School of Medicine, Durham, NC 27710, USA; Department of Psychology and Neuroscience, Trinity College of Arts and Sciences, Duke U 27710, USA; Howard Hughes Medical Institute, Duke University, Durham, NC 27710, USA; Neuroscience Graduate Program, Weill Cornell Medicine, New York, NY, USA; Department of Neuroscience, Baylor College of Medicine, Houston, TX 77030, USA

**Author notes:** Senior author.

**Keywords:** Cerebral cortex, astrocytes, neurodevelopment, Zbtb20, delta-catenin, single-nuclei RNA sequencing, spatial transcriptomics, CUT&RUN, transcriptional regulation

## Abstract

Coordinated maturation of diverse neural cell types drives mammalian cortical circuit development. Disruption of this coordination is a hallmark of human neurodevelopmental disorders, yet mechanisms that synchronize transcriptional maturation across cell types remain poorly understood. Here, we identify δ-catenin (*Ctnnd2*), a component of adherens junctions, that links cell–cell interactions to transcriptional regulation. Using single-nucleus and spatial transcriptomics, we show that δ-catenin loss disrupts transcriptional maturation across neural cell types, particularly in astrocytes. δ-catenin loss impairs acquisition of layer-specific astrocyte identities and prolongs ocular dominance plasticity, indicating impaired circuit stabilization. Mechanistically, we identify the BTB/POZ transcription factor Zbtb20, which is enriched in glial cells, as a key regulator of this process. δ-catenin loss increases Zbtb20 expression, redistributes its genome-wide binding, and dysregulates its target genes. Together, these findings support a model in which δ-catenin regulates Zbtb20-dependent transcriptional programs to establish layer-specific astrocyte identities in coordination with developing cortical circuits.

**SUMMARY:** Sejourne et al report that loss of the *adherens* junction protein δ-catenin prolongs ocular dominance plasticity and disrupts astrocyte and oligodendrocyte transcriptional identity. The underlying mechanism seems to rely on the glia-enriched transcription factor Zbtb20, which is upregulated and redistributed upon δ-catenin loss, resulting in altered expression of its target genes.
