## Supplemental Table 2 for "δ-catenin controls layer-specific transcriptional maturation of astrocytes via Zbtb20"

### Sheet: genes_up_vc
	genes	baseMean	log2FoldChange	lfcSE	pvalue	padj
1	Phf3	3993.35	0.168629	0.0748865	0.00156372	0.0708936
2	Tmem131	3572.81	0.221569	0.0758552	0.000195717	0.0336893
3	2900092D14Rik	1052.35	0.184199	0.0804176	0.00126454	0.0623716
4	Hecw2	3761.09	0.219694	0.124505	0.00294368	0.0877864
5	9130024F11Rik	1182.33	0.184302	0.0784035	0.00109982	0.0589833
6	Gigyf2	2639.57	0.148709	0.0735576	0.00305241	0.0883432
7	Atp2b4	16339	0.222469	0.125342	0.00288499	0.0877864
8	Arl8a	8791.6	0.123737	0.0566324	0.00298896	0.0877864
9	Fam78b	1757.47	0.234263	0.0866889	0.000345545	0.0410075
10	Uck2	703.958	0.225897	0.0700313	7.23493e-05	0.0250819
11	Cep170	3881.37	0.157288	0.0826761	0.00352483	0.0944107
12	Tab2	3080.19	0.154036	0.0593206	0.000752713	0.0493776
13	Plagl1	1211.18	0.18907	0.0930738	0.00213391	0.0788381
14	Bclaf1	5677.01	0.178239	0.0706448	0.000746361	0.0493776
15	Akap7	2203.57	0.244269	0.0511472	1.13002e-07	0.000156702
16	Wasf1	11519.9	0.120956	0.0521491	0.00231279	0.0807988
17	Cd24a	758.856	0.244636	0.08309	0.000166956	0.0324128
18	Ube2d1	1745.73	0.189693	0.0884763	0.0016927	0.0733777
19	Pcnt	1263.68	0.145117	0.076819	0.00411043	0.0986761
20	Celf5	12768.3	0.202393	0.0781249	0.000539504	0.0440081
21	Scyl2	1272.11	0.157422	0.070485	0.0017812	0.0750056
22	Smarcc2	12149.3	0.168622	0.0716982	0.00123742	0.0623716
23	Bcl11a	5296.73	0.170936	0.0828862	0.0022957	0.0807406
24	Cpeb4	6759.96	0.157879	0.058372	0.000545187	0.0440869
25	Tenm2	4571.4	0.240061	0.132413	0.0026461	0.085836
26	Wnt9a	955.137	0.211051	0.0933921	0.00118114	0.0616416
27	Polr2a	3756.28	0.265361	0.120037	0.00106203	0.0580646
28	Sez6	7571.75	0.205539	0.0875459	0.000896	0.0523944
29	Phf12	1890.7	0.160961	0.071527	0.00167802	0.0733777
30	Tom1l1	647.504	0.135599	0.0693227	0.0040568	0.0984484
31	Car10	7288.48	0.152505	0.0751384	0.00280485	0.0877864
32	Casc3	2535.97	0.141754	0.061335	0.00175661	0.0747867
33	Smarce1	2084.51	0.149014	0.0665356	0.00191483	0.0761773
34	Ccdc47	4365.78	0.12658	0.061486	0.003779	0.0960928
35	Sox9	911.924	0.227386	0.120171	0.00224985	0.0805756
36	Sumo2	1400.95	0.185346	0.0678464	0.000406138	0.0423657
37	Lgals3bp	435.433	0.352325	0.120446	0.000140717	0.031044
38	Atxn7l1	860.779	0.259149	0.097934	0.000371759	0.0410075
39	Dnajb9	1822.83	0.130137	0.0605286	0.00296161	0.0877864
40	Hspa2	1733.36	0.153692	0.0821721	0.00384094	0.0960928
41	Ylpm1	4616.27	0.224514	0.111454	0.00188345	0.0761773
42	Zc3h14	3430.83	0.150882	0.0582363	0.000809254	0.0513427
43	Simc1	626.837	0.208033	0.0849301	0.000756978	0.0493776
44	Mef2c	45655.5	0.156928	0.051351	0.000199891	0.0336893
45	Top2b	5758.09	0.103196	0.045805	0.00361015	0.0947127
46	Kat6b	2306.67	0.248958	0.0845694	0.000163648	0.0324128
47	Supt16	2618.06	0.134212	0.0585478	0.00201454	0.0772932
48	Slc7a8	4380.31	0.140547	0.0734526	0.0041307	0.0986761
49	Fam124a	1405.59	0.149504	0.0567715	0.000712656	0.0493776
50	Sorbs3	896.283	0.207581	0.116455	0.00301975	0.0877864
51	Lrch1	547.972	0.159526	0.0889396	0.00419116	0.0986761
52	Dis3	471.24	0.235597	0.117678	0.00180135	0.0750056
53	Basp1	20701.6	0.134931	0.0658292	0.00363238	0.0948506
54	Ctnnd2	16561.8	0.961042	0.0661763	4.54917e-49	4.41587e-45
55	Stk3	563.688	0.271132	0.0971655	0.000240839	0.0371084
56	Ccnt1	565.385	0.246618	0.160258	0.00373402	0.0958893
57	Calcoco1	2448.99	0.151399	0.0622235	0.00117828	0.0616416
58	Crebbp	2468.59	0.254151	0.133703	0.00207799	0.078663
59	Med15	2377.95	0.205575	0.0870722	0.000947595	0.0543227
60	Golgb1	4424	0.152792	0.069175	0.00203397	0.0777311
61	Scaf4	1280.1	0.182125	0.0938347	0.00266165	0.085836
62	Brpf3	1925.91	0.182333	0.0695736	0.000566449	0.0441977
63	Wiz	2576.02	0.191864	0.0686996	0.000327029	0.0410075
64	Prrt1	2605.37	0.327797	0.166671	0.0015602	0.0708936
65	Atp6v1g2	17066.2	0.200531	0.104743	0.00338325	0.0924754
66	Mdc1	723.284	0.190214	0.102323	0.00295622	0.0877864
67	Zfp318	2563.37	0.215137	0.052742	3.09397e-06	0.00333702
68	Trerf1	1248.9	0.180115	0.0798118	0.00140314	0.0681013
69	Slc25a23	20219.5	0.186472	0.102381	0.00396567	0.0977025
70	Ankrd12	2948.83	0.207477	0.0891681	0.00101357	0.0568711
71	Msh6	708.663	0.165014	0.0793782	0.00232233	0.0807988
72	Wac	4714.26	0.142391	0.0686594	0.00295606	0.0877864
73	Asxl3	533.549	0.202453	0.0950384	0.00161608	0.07196
74	Ik	4063.06	0.156445	0.0775212	0.00289301	0.0877864
75	Tcerg1	2672.52	0.140567	0.0675179	0.00299904	0.0877864
76	Tshz1	1359.13	0.189703	0.0717761	0.000502962	0.0430838
77	D19Bwg1357e	1454.57	0.139147	0.0674265	0.00313077	0.0891214
78	9930021J03Rik	2128.79	0.204612	0.0887095	0.00108064	0.0584596
79	Shoc2	2681.54	0.102579	0.0468193	0.00418203	0.0986761
80	Fam163b	7444.37	0.252062	0.0795616	7.96397e-05	0.0257687
81	Ciz1	1590.29	0.229282	0.0852482	0.000365356	0.0410075
82	Kcnj3	7099.18	0.16578	0.0724043	0.0015077	0.0703469
83	Ppig	2856.22	0.194595	0.0673104	0.000246232	0.0373464
84	Sestd1	5078.67	0.169273	0.053697	0.000127686	0.0295106
85	Zfp804a	752.899	0.237345	0.136972	0.0028733	0.0877864
86	Ssrp1	3075.49	0.11668	0.0559147	0.00410675	0.0986761
87	Lrrc55	1130.06	0.257795	0.0767651	4.13254e-05	0.0167144
88	Lrrc4c	6737.21	0.237888	0.0468767	2.54334e-08	4.93764e-05
89	Caprin1	10207.8	0.122809	0.0447805	0.000729876	0.0493776
90	Ino80	1214.99	0.150781	0.0789446	0.00369609	0.09542
91	Pak7	3233.92	0.175492	0.0578392	0.00018158	0.0332566
92	Ncoa6	3869.18	0.258136	0.0904916	0.000213618	0.0344819
93	Cep250	1242.1	0.239862	0.0574192	1.8053e-06	0.00219051
94	Zfp334	736.881	0.153032	0.076829	0.00309158	0.0885249
95	Fat4	681.352	0.23011	0.119772	0.00213608	0.0788381
96	Proser1	986.47	0.164614	0.0919764	0.00399794	0.098
97	Ubap2l	5349.1	0.268505	0.0980528	0.000280516	0.037728
98	Pogz	2339.35	0.181029	0.0708437	0.000672306	0.0479859
99	Lppr4	13766.4	0.125326	0.0420536	0.000353218	0.0410075
100	Larp7	696.416	0.167396	0.0796275	0.00216705	0.0788381
101	Tbck	1521.14	0.129354	0.0563545	0.0021338	0.0788381
102	Lmo4	9168.24	0.151024	0.0647273	0.00157752	0.0708936
103	Tgs1	1168.62	0.14327	0.0750054	0.00405119	0.0984484
104	Tox	699.159	0.247373	0.131437	0.00215516	0.0788381
105	Necab1	7070.66	0.167353	0.0732804	0.00149006	0.0698745
106	Zkscan16	693.075	0.280739	0.138359	0.00148571	0.0698745
107	Nfib	5073.11	0.171183	0.0621103	0.00042491	0.0424752
108	Psip1	7631.64	0.168385	0.0698188	0.00106475	0.0580646
109	Ybx1	5878.51	0.15166	0.0642114	0.00143423	0.0692641
110	Meaf6	1678.35	0.178186	0.101405	0.00378147	0.0960928
111	Zmym4	2275.82	0.137011	0.0618299	0.00232007	0.0807988
112	Kmt2e	5703.25	0.342476	0.100441	2.96739e-05	0.0167144
113	Hnrnpd	5495.08	0.12391	0.0610817	0.00415428	0.0986761
114	Taok3	2731.72	0.204904	0.0805076	0.000594933	0.0452395
115	Nos1	1547.42	0.286154	0.104995	0.000279545	0.037728
116	Pds5b	5161.25	0.154282	0.0698159	0.00199384	0.077067
117	Met	1609.44	0.135935	0.0678799	0.00369483	0.09542
118	Chl1	8147.71	0.145224	0.061634	0.0015284	0.0706485
119	Setd5	5402.12	0.161612	0.050513	0.000116155	0.0281879
120	Atn1	8188.75	0.263052	0.0955038	0.000274028	0.037728
121	Atf7ip	2312.62	0.258546	0.130218	0.00172163	0.0742747
122	Cnot3	1465.4	0.199792	0.0805164	0.000726863	0.0493776
123	Shisa7	7034.89	0.162886	0.0756187	0.00208501	0.078663
124	Hnrnpul1	3706.41	0.23313	0.0644134	1.75209e-05	0.0106297
125	Dyrk1b	974.17	0.154088	0.0781987	0.00319347	0.0897795
126	Clip3	26524.9	0.198414	0.0807107	0.000746381	0.0493776
127	Tshz3	2180.1	0.226218	0.0826645	0.000326369	0.0410075
128	Prr12	3505.07	0.17258	0.0895167	0.00293585	0.0877864
129	Nav2	3102.85	0.156743	0.0765186	0.00268548	0.0863177
130	B230209E15Rik	1683.97	0.225713	0.127536	0.00284075	0.0877864
131	Hdgfrp3	5590.86	0.126756	0.0431403	0.00038655	0.0418613
132	2210018M11Rik	1757.37	0.194486	0.0938743	0.00190339	0.0761773
133	Rbbp6	3823.93	0.144844	0.0499447	0.000348812	0.0410075
134	Prrt2	11241.4	0.172333	0.0910473	0.00359493	0.094569
135	Setd1a	2299.06	0.156154	0.0698297	0.00179319	0.0750056
136	Fus	7179.84	0.171421	0.0802239	0.00196008	0.0764117
137	Zranb1	1500.58	0.137383	0.0524828	0.000852648	0.0520555
138	Ppfia1	1352.71	0.137186	0.0714799	0.00426405	0.0993933
139	Prr36	1829.32	0.189353	0.0927615	0.00209259	0.078663
140	Efnb2	2543.09	0.146383	0.0626561	0.00157555	0.0708936
141	Pcm1	4904.96	0.163264	0.0815888	0.00277553	0.0877864
142	Nfix	16027.8	0.222608	0.0883405	0.00051336	0.043332
143	Mast1	5478.55	0.131021	0.0574194	0.00219659	0.0795607
144	Cdh11	3682.44	0.136964	0.0635287	0.00264637	0.085836
145	Cep295	990.909	0.22024	0.115575	0.00229335	0.0807406
146	Zfp810	523.296	0.255688	0.118409	0.00122093	0.0623716
147	Elmod1	7653.51	0.125332	0.0582125	0.00318197	0.0897795
148	Sin3a	1418.76	0.242599	0.0716222	3.9326e-05	0.0167144
149	Gclc	2086.72	0.141136	0.0707602	0.00353055	0.0944107
150	Msl2	2120.26	0.142042	0.0543831	0.000819825	0.0516756
151	Smarcc1	3536.06	0.126085	0.0627945	0.00417381	0.0986761
152	Setd2	3689.21	0.201935	0.0786731	0.000570584	0.0441977
153	Syn1	30275.3	0.181488	0.0953528	0.00314091	0.0891486
154	Emd	1068.82	0.148978	0.0730719	0.00295188	0.0877864
155	Nono	4994.75	0.157011	0.0618098	0.000859656	0.0520555
156	Pcdh11x	1611.19	0.175245	0.0910334	0.00289203	0.0877864
157	Smc1a	3707.58	0.201612	0.0753182	0.000428822	0.0424752
158	Tspyl2	2866.93	0.201621	0.102629	0.00200071	0.077067

### Sheet: genes_down_vc
	genes	baseMean	log2FoldChange	lfcSE	pvalue	padj
1	Atp6v1h	6095.79	-0.1526	0.0561634	0.000536672	0.0440081
2	Sdhaf4	416.604	-0.302455	0.158166	0.00176476	0.0748056
3	Unc50	973.274	-0.159051	0.084397	0.00355766	0.0945686
4	Ndufb3	1548.09	-0.185977	0.0863297	0.00169182	0.0733777
5	Igfbp2	1500.38	-0.26283	0.155207	0.00272515	0.0869542
6	Asb1	1972.6	-0.164254	0.0820608	0.00281213	0.0877864
7	Bok	624.034	-0.251851	0.178604	0.00421629	0.0986761
8	Fam174a	1282.19	-0.161402	0.0758413	0.00215371	0.0788381
9	Prdx6	5864.94	-0.135704	0.0669178	0.00349183	0.0940365
10	Mpc2	1851.51	-0.264155	0.150441	0.0026015	0.085836
11	Tomm40l	2110.23	-0.188809	0.0740342	0.000643388	0.0473134
12	Ufc1	1748.18	-0.183008	0.0957738	0.00271483	0.0869542
13	Usf1	1814.83	-0.161501	0.0569484	0.000358092	0.0410075
14	Camk1g	1812.01	-0.214706	0.0836189	0.000537494	0.0440081
15	Ddit4	1788.92	-0.19969	0.0758011	0.000483548	0.0429861
16	Sar1a	4552.22	-0.0924664	0.0388551	0.00329617	0.0916756
17	Ddt	494.738	-0.178425	0.0997919	0.00343418	0.0928569
18	2310011J03Rik	950.669	-0.192003	0.09833	0.0025757	0.085836
19	Uqcr11	3934.4	-0.29892	0.160634	0.00193117	0.0763958
20	Abhd17a	4132.4	-0.26884	0.0884461	0.000113436	0.0281879
21	Timm13	1483.15	-0.213958	0.126158	0.00335229	0.092078
22	Map2k2	2343.34	-0.213252	0.0775882	0.000365823	0.0410075
23	Mrpl54	624.783	-0.235155	0.112578	0.00151463	0.0703469
24	Slc25a3	10777.9	-0.153288	0.0655447	0.00144843	0.0696035
25	Atp5b	35541.2	-0.120427	0.0490216	0.000893312	0.0523944
26	Myl6	7739.06	-0.178509	0.0806396	0.00155986	0.0708936
27	Itga7	436.279	-0.280171	0.0996647	0.000220241	0.0344819
28	Tbc1d10a	813.625	-0.157502	0.081884	0.00335795	0.092078
29	Uqcr10	2735.77	-0.263056	0.147183	0.00273216	0.0869542
30	Mrps24	548.023	-0.351762	0.132006	0.000291501	0.037728
31	Mdh1	28445.7	-0.216585	0.0635677	3.98715e-05	0.0167144
32	Rps27a	4615.74	-0.256482	0.0966777	0.000366578	0.0410075
33	Nhp2	932.415	-0.181118	0.101504	0.00382419	0.0960928
34	Sar1b	1698.91	-0.155209	0.0846537	0.00382867	0.0960928
35	Skp1a	11984.2	-0.124526	0.0549683	0.00220493	0.0795659
36	Uqcrq	3719.54	-0.239913	0.143398	0.00307006	0.0883432
37	Hint1	3896.94	-0.24062	0.147989	0.00332438	0.0916756
38	Atox1	696.921	-0.254555	0.113148	0.00101971	0.0568867
39	Nt5m	1068.91	-0.149719	0.0794388	0.00390714	0.0969989
40	Stx8	559.168	-0.222949	0.0924458	0.000768603	0.0497389
41	Tmem256	770.076	-0.414053	0.203215	0.0012023	0.0623716
42	Camkk1	3613.57	-0.168598	0.0828982	0.00245137	0.0834928
43	Timm22	689.999	-0.305781	0.0985624	8.59509e-05	0.0260727
44	Sdf2	1240.92	-0.233733	0.0836694	0.000266025	0.037728
45	Nme2	1894.52	-0.272322	0.126541	0.00116771	0.0616032
46	Nme1	4829.12	-0.169586	0.0723757	0.00123655	0.0623716
47	Phb	1452.01	-0.149243	0.0786492	0.00383101	0.0960928
48	Psmb3	1934.57	-0.19931	0.105371	0.00258873	0.085836
49	Eif1	8909.3	-0.166834	0.0851125	0.00289162	0.0877864
50	Coa3	1728.75	-0.185585	0.0921427	0.00225162	0.0805756
51	Rnd2	1822.98	-0.217664	0.0732155	0.000173176	0.0329611
52	Rpl38	2252.07	-0.217002	0.146355	0.00379932	0.0960928
53	Grin2c	1459.84	-0.190009	0.091612	0.00189166	0.0761773
54	Mettl23	483.886	-0.280976	0.15862	0.00235348	0.0812205
55	Pgs1	2704.7	-0.209278	0.0539478	7.00506e-06	0.00523062
56	Otub2	1394.27	-0.248946	0.0689623	1.70118e-05	0.0106297
57	Glrx5	950.882	-0.201818	0.0976197	0.00193606	0.0763958
58	Gskip	715.851	-0.191406	0.0772187	0.000752208	0.0493776
59	Ckb	42291.2	-0.145071	0.0637272	0.0019454	0.0764117
60	2010107E04Rik	1624.21	-0.323471	0.119786	0.000277141	0.037728
61	Psma2	2509.22	-0.150987	0.0784731	0.00358148	0.0945686
62	Epdr1	2710.53	-0.155054	0.0819385	0.00364312	0.0948506
63	Uqcrfs1	3373.13	-0.215632	0.0827927	0.000485264	0.0429861
64	Tmem14c	1157.43	-0.22896	0.0851049	0.000363023	0.0410075
65	Tmed9	2812.44	-0.18847	0.0602205	0.00013141	0.029665
66	Pdcd6	1700.48	-0.141516	0.0648626	0.00255044	0.085836
67	Cox7c	3157.64	-0.220339	0.144462	0.00421559	0.0986761
68	Ptcd2	1069.76	-0.167614	0.0714037	0.00124648	0.0623716
69	Ndufs4	2174.77	-0.262613	0.096136	0.000287642	0.037728
70	Abhd6	2285.96	-0.129395	0.0451197	0.000460272	0.0429861
71	Rpp14	1009.61	-0.166717	0.0884764	0.00331622	0.0916756
72	Pdhb	4624.19	-0.0946094	0.0399113	0.00315765	0.0893624
73	Selk	3790.38	-0.177337	0.0894738	0.00255382	0.085836
74	Ghitm	12926.5	-0.133352	0.0540522	0.00131586	0.0645104
75	Emc9	405.929	-0.183648	0.107769	0.00388952	0.0969989
76	Gjb6	1900.77	-0.26724	0.110754	0.000655229	0.0478219
77	N6amt2	638.319	-0.294161	0.0986036	0.0001263	0.0295106
78	Pdlim2	623.473	-0.287212	0.149403	0.00182126	0.0750056
79	Laptm4b	2028.28	-0.147604	0.075961	0.00357488	0.0945686
80	Cox6c	7171.35	-0.281643	0.114087	0.00050598	0.0430838
81	Derl1	1794.42	-0.153199	0.0682492	0.00180627	0.0750056
82	Ndufb9	5198.02	-0.24577	0.0985542	0.000601205	0.0452395
83	Ly6c1	649.822	-0.205743	0.127712	0.00393903	0.0975411
84	Cyc1	4490.61	-0.194855	0.0664566	0.000215228	0.0344819
85	Commd5	435.99	-0.230508	0.12853	0.00263491	0.085836
86	Ift27	602.098	-0.190501	0.0838563	0.00126581	0.0623716
87	Pvalb	1608.2	-0.531302	0.0960774	1.50058e-09	7.28309e-06
88	Tst	885.917	-0.25005	0.148	0.00287661	0.0877864
89	Mpst	914.869	-0.171654	0.085917	0.00257332	0.085836
90	Polr2f	838.909	-0.17655	0.0916552	0.00287977	0.0877864
91	Pmm1	4059.71	-0.135909	0.0637736	0.00278075	0.0877864
92	Tuba1b	9044.45	-0.169444	0.0530812	0.000108911	0.0281879
93	Pam16	533.394	-0.219232	0.125725	0.00302057	0.0877864
94	Nudt16l1	1384.48	-0.197641	0.117599	0.00358517	0.0945686
95	Dexi	990.052	-0.252804	0.0637186	4.18643e-06	0.00369433
96	Prodh	943.636	-0.1824	0.0684707	0.000495976	0.0429861
97	Tango2	2443.62	-0.128744	0.0579564	0.0026578	0.085836
98	Polr2h	459.791	-0.206267	0.124657	0.00378394	0.0960928
99	Fam162a	630.244	-0.214204	0.0800689	0.000404148	0.0423657
100	Adprh	3011.63	-0.159528	0.0664596	0.00124688	0.0623716
101	Atp5j	3812.6	-0.192668	0.0605368	9.82913e-05	0.0281879
102	Atp5o	5328.94	-0.198465	0.0855288	0.00108403	0.0584596
103	Slc5a3	1003.17	-0.135108	0.0700903	0.00428352	0.099463
104	Tmem242	1563.67	-0.314058	0.0582826	3.97057e-09	9.63558e-06
105	Hagh	2419.77	-0.151776	0.0692688	0.0020631	0.0785355
106	Nme3	494.647	-0.26437	0.135862	0.00180976	0.0750056
107	Haghl	2177.16	-0.196088	0.0741859	0.000486024	0.0429861
108	Ndufa7	1983.47	-0.337219	0.134955	0.000456655	0.0429861
109	Rps18	3840.08	-0.22297	0.138893	0.00431699	0.0997739
110	Stk19	709.853	-0.185209	0.109666	0.00398825	0.098
111	Lrrc73	1317.09	-0.194272	0.0880512	0.00146069	0.0696139
112	Mydgf	966.185	-0.232948	0.106928	0.00125666	0.0623716
113	Cript	1409.12	-0.117009	0.0539711	0.00339149	0.0924754
114	Ttc7	398.438	-0.174209	0.0914492	0.00300968	0.0877864
115	Ndufa2	1389.51	-0.25084	0.173266	0.00402146	0.0980909
116	Ndufv1	4677.57	-0.144577	0.0635479	0.00184096	0.0750056
117	Esrra	1575.42	-0.203337	0.0805503	0.000630206	0.047057
118	Abhd17b	1775.62	-0.175404	0.0651333	0.000480546	0.0429861
119	Pgam1	4629.49	-0.140849	0.0708687	0.00356404	0.0945686
120	Avpi1	639.051	-0.221154	0.145682	0.00419917	0.0986761
121	Bloc1s2	757.666	-0.174863	0.103306	0.00426981	0.0993933
122	Ndufb8	4030.59	-0.280236	0.111002	0.000467792	0.0429861
123	Kcnip2	3377.99	-0.185584	0.0693627	0.00048692	0.0429861
124	Prdx3	1618.98	-0.195353	0.0763212	0.000601114	0.0452395
125	Msrb2	403.563	-0.282245	0.0923738	0.000106942	0.0281879
126	Fam69b	1935.86	-0.266461	0.100847	0.000370654	0.0410075
127	Slc2a6	1058.85	-0.238603	0.0702822	3.85174e-05	0.0167144
128	Fam73b	2612.36	-0.124429	0.0606898	0.00389933	0.0969989
129	Ppp2r4	5522.15	-0.136935	0.0728044	0.00376209	0.0960928
130	Ntmt1	767.569	-0.194934	0.0994038	0.00235955	0.0812205
131	Hspa5	10628.2	-0.226728	0.0784476	0.000201296	0.0336893
132	Psmb7	3633.67	-0.145069	0.0672458	0.00237364	0.0814167
133	Cd302	404.25	-0.299545	0.110861	0.000290611	0.037728
134	Gad1	10909.6	-0.154571	0.0497433	0.000158425	0.0320381
135	Atp5g3	6134.21	-0.275388	0.0809518	3.40267e-05	0.0167144
136	Tmx2	5608.26	-0.122244	0.0410461	0.000370629	0.0410075
137	Commd9	665.924	-0.205437	0.0939582	0.00146299	0.0696139
138	Emc4	2740.93	-0.165774	0.0641421	0.000638804	0.0473134
139	1500011K16Rik	633.739	-0.275707	0.11659	0.000726393	0.0493776
140	Ndufaf5	866.102	-0.205556	0.0861718	0.00086314	0.0520555
141	Map1lc3a	5251.19	-0.267602	0.102717	0.000410258	0.0423657
142	Ggt7	4205.22	-0.148494	0.0652679	0.00175576	0.0747867
143	Nfs1	1181.94	-0.157346	0.062304	0.000879403	0.0520555
144	Slc32a1	2924.59	-0.121862	0.0603966	0.00432805	0.0997919
145	Sys1	731.867	-0.205758	0.0858447	0.000869549	0.0520555
146	Pfdn4	476.305	-0.266674	0.137919	0.00184523	0.0750056
147	Cbln4	415.956	-0.447942	0.172628	0.000389386	0.0418613
148	Atp5e	1836.43	-0.0530881	0.100067	0.0034079	0.0926625
149	Tpd52l2	1711.7	-0.132966	0.0604949	0.00251358	0.0853124
150	Polr3k	1595.79	-0.157039	0.0805598	0.00331037	0.0916756
151	Rpl22l1	921.8	-0.368727	0.197507	0.00159587	0.0713874
152	Ndufb5	3024.29	-0.19866	0.0838794	0.000963914	0.0546524
153	Acad9	1366.7	-0.15166	0.0539679	0.000421359	0.0424752
154	Ndufc1	935.83	-0.434141	0.115082	6.95377e-06	0.00523062
155	Mrpl9	1115.88	-0.177698	0.066786	0.000519774	0.0434952
156	Psmb4	3232.56	-0.325073	0.103501	6.97421e-05	0.0250736
157	Lamtor5	1025.5	-0.212706	0.0915393	0.000968395	0.0546524
158	Ndufb6	1391.13	-0.333064	0.15111	0.0010291	0.0570825
159	Enho	1289.1	-0.287937	0.11459	0.000488875	0.0429861
160	Dctn3	2555.15	-0.261378	0.0855706	0.000111766	0.0281879
161	Il11ra1	804.199	-0.184319	0.105344	0.00365569	0.0948818
162	Tomm5	763.65	-0.266538	0.138328	0.0018383	0.0750056
163	Sec61b	414.145	-0.279783	0.143234	0.00163437	0.072442
164	Tm2d1	789.299	-0.210327	0.079374	0.000439099	0.0429861
165	Tmem59	5694.16	-0.177677	0.0511983	3.99306e-05	0.0167144
166	Yipf1	838.073	-0.210589	0.0870113	0.000799601	0.051064
167	Prdx1	4411.29	-0.172621	0.0742155	0.00125945	0.0623716
168	1110065P20Rik	781.89	-0.385895	0.133792	0.000150679	0.0317966
169	Eif3i	2534.69	-0.208436	0.0867673	0.000836185	0.0520555
170	Trnp1	3708.14	-0.113755	0.0534899	0.00328514	0.0916346
171	Mul1	1549.55	-0.224233	0.0681169	5.79484e-05	0.0216348
172	Nbl1	1639.26	-0.194303	0.116499	0.00395884	0.0977025
173	Minos1	1805.2	-0.210842	0.0673732	0.000105208	0.0281879
174	Mrto4	728.764	-0.166597	0.0962592	0.00417629	0.0986761
175	Fbxo2	1609.81	-0.191817	0.0973896	0.00226523	0.0805756
176	Slc25a33	1074.91	-0.354017	0.064894	2.59852e-09	8.40794e-06
177	Fam213b	1068.15	-0.302638	0.111429	0.000278017	0.037728
178	Rer1	2292.89	-0.122365	0.0600447	0.00414257	0.0986761
179	Gabrd	2765.87	-0.15123	0.0627044	0.00123472	0.0623716
180	Tomm7	1174.81	-0.288562	0.127117	0.000870797	0.0520555
181	Maea	2591.47	-0.12966	0.0633457	0.00364472	0.0948506
182	Tmem128	795.916	-0.191632	0.0796687	0.000912009	0.0530112
183	Qdpr	2449.08	-0.215368	0.100983	0.00147309	0.0697525
184	Rpl9	5949.7	-0.253288	0.110158	0.000928152	0.0536284
185	Atp5k	1774.42	-0.244544	0.111284	0.00116165	0.0616032
186	Asphd2	2688.16	-0.129917	0.0629021	0.00383921	0.0960928
187	Tmem119	901.932	-0.210051	0.0708217	0.000176898	0.033022
188	Pop5	944.238	-0.303084	0.103656	0.000150068	0.0317966
189	Pebp1	9098.19	-0.249168	0.098992	0.000554096	0.0440869
190	Gusb	411.953	-0.167281	0.090064	0.00349718	0.0940365
191	Fis1	3588.69	-0.25153	0.101214	0.000573701	0.0441977
192	Tsc22d4	2959.52	-0.170239	0.0654521	0.00067128	0.0479859
193	Cox19	646.453	-0.205507	0.0859766	0.000879479	0.0520555
194	Atp5j2	3076.67	-0.239128	0.125403	0.00210697	0.078663
195	Pomp	2470.4	-0.155804	0.0788898	0.00296433	0.0877864
196	Ubl3	5504.06	-0.107778	0.0480374	0.00342135	0.0927682
197	Bet1	539.508	-0.169647	0.0881536	0.00307357	0.0883432
198	Ndufa4	6663.16	-0.256551	0.100624	0.000494685	0.0429861
199	Tspan12	681.571	-0.291891	0.0735457	3.82741e-06	0.00369433
200	Atp6v1f	2717.56	-0.179842	0.0942018	0.00257062	0.085836
201	Clec2l	2821.68	-0.136867	0.061541	0.00226836	0.0805756
202	Suclg1	2851.53	-0.199958	0.0399514	4.23612e-08	6.85333e-05
203	Pole4	872.77	-0.254715	0.105064	0.000662041	0.0479584
204	Timp4	713.442	-0.293077	0.10335	0.000200428	0.0336893
205	Tpi1	19544	-0.120023	0.0584316	0.00421866	0.0986761
206	Ndufa3	1626.65	-0.198406	0.120779	0.00429329	0.099463
207	Rps9	4989.24	-0.229702	0.0916697	0.000559089	0.0441226
208	Snrpd2	1171.49	-0.275106	0.118215	0.000757934	0.0493776
209	Rps19	2606.76	-0.344601	0.117964	0.000156825	0.0320381
210	Rabac1	2517.5	-0.294249	0.125371	0.000720398	0.0493776
211	Mrps12	1040.43	-0.138693	0.07153	0.00402186	0.0980909
212	Ech1	876.335	-0.198464	0.0744854	0.000449357	0.0429861
213	Cox6b1	5872.22	-0.229726	0.0719376	7.86836e-05	0.0257687
214	Scn1b	13106.5	-0.145679	0.0738747	0.00370769	0.0954656
215	Nudt19	1940.24	-0.112311	0.0500511	0.0031136	0.0888933
216	Ldha	13286.7	-0.187475	0.074458	0.000845011	0.0520555
217	Tm6sf1	585.989	-0.212975	0.0807868	0.000451488	0.0429861
218	Prss23	536.566	-0.29183	0.161746	0.00199942	0.077067
219	Ndufc2	2480.41	-0.165757	0.0808439	0.00244318	0.0834928
220	Ndufab1	1125.88	-0.198727	0.115394	0.00325694	0.0911099
221	Oat	2817.53	-0.134985	0.0472207	0.000417764	0.0424752
222	Bet1l	991.343	-0.18703	0.0971428	0.00264098	0.085836
223	Sirt3	1921.53	-0.198485	0.0893873	0.00134281	0.0655006
224	Rnh1	662.478	-0.248916	0.0803313	0.000100525	0.0281879
225	Vdac3	3647.84	-0.123981	0.0509288	0.00157361	0.0708936
226	Saraf	7413.89	-0.123795	0.0548423	0.00210237	0.078663
227	Msmo1	3998.38	-0.114159	0.0408031	0.000700478	0.049272
228	Tmem59l	8484.69	-0.124736	0.0529486	0.00195758	0.0764117
229	Abhd8	8093.64	-0.164897	0.0842486	0.00299186	0.0877864
230	Smim7	2915.79	-0.176334	0.0901149	0.00261953	0.085836
231	Gipc1	3300.95	-0.152461	0.0513606	0.000258989	0.037728
232	D8Ertd738e	1600.62	-0.184011	0.0764884	0.000951362	0.0543227
233	Polr2c	1454.05	-0.123458	0.0608948	0.0041224	0.0986761
234	Psmb10	995.986	-0.231728	0.113433	0.00167465	0.0733777
235	Gabarapl2	2495.34	-0.193831	0.0711593	0.000392436	0.0418613
236	Cox4i1	14313.2	-0.2035	0.113784	0.00307613	0.0883432
237	Coa6	434.9	-0.332176	0.154345	0.00104125	0.0574286
238	Pin1	3442	-0.280334	0.0857692	5.11745e-05	0.0198701
239	Cdkn2d	1282.8	-0.158839	0.074523	0.00216851	0.0788381
240	Trappc4	1124.25	-0.176918	0.090215	0.00264962	0.085836
241	Atp5l	2015.97	-0.23703	0.125195	0.0019109	0.0761773
242	Il18	455.873	-0.273806	0.119673	0.000870495	0.0520555
243	Sdhd	2642.54	-0.196678	0.0674081	0.000219851	0.0344819
244	Dnaja4	1631.52	-0.129538	0.0481902	0.000779567	0.0501143
245	Tspan3	10217.2	-0.1677	0.0511209	8.27514e-05	0.0259119
246	Cox5a	3064.85	-0.253645	0.0925543	0.000287049	0.037728
247	Stoml1	2297.4	-0.149663	0.073648	0.00294431	0.0877864
248	Oaz2	5091.87	-0.112787	0.0504104	0.00320013	0.0897795
249	Cox7a2	3667.96	-0.32024	0.113184	0.000196851	0.0336893
250	Bckdhb	639.877	-0.13704	0.0706771	0.0041545	0.0986761
251	Gmppb	385.753	-0.221431	0.0870148	0.000553242	0.0440869
252	Acaa1a	1345.45	-0.229205	0.114887	0.00184674	0.0750056
253	Exog	1045.53	-0.153764	0.0630741	0.00114996	0.0613331
254	Deb1	935.767	-0.202135	0.1102	0.00291795	0.0877864
255	Ndufb11	2604.33	-0.246024	0.14592	0.00296973	0.0877864
256	Slc25a5	7306.75	-0.201111	0.0524419	8.72745e-06	0.00605124
257	Ndufa1	1266.82	-0.198806	0.0996264	0.0023403	0.0811332
258	Rpl10	5135.68	-0.192559	0.103583	0.00294951	0.0877864
259	Cox7b	4522.42	-0.174005	0.0794921	0.00169327	0.0733777
260	Pgk1	7837.93	-0.210134	0.0615229	3.97056e-05	0.0167144
261	Itm2a	1312.2	-0.239311	0.128459	0.00227441	0.0805756
262	Tsc22d3	3338.84	-0.319782	0.136297	0.00068304	0.0483962
263	Tmsb4x	17599.7	-0.212669	0.109157	0.00175656	0.0747867

### Sheet: genes_up_pfc
	genes	baseMean	log2FoldChange	lfcSE	pvalue	padj
1	Kcnb2	645.003	0.258471	0.0942344	0.00021277	0.0677387
2	Hecw2	3542.37	0.237784	0.0667996	1.53155e-05	0.0222126
3	Ptprk	3268.51	0.161397	0.0555362	0.000153242	0.0548286
4	C2cd4c	693.415	0.283019	0.0923077	8.00131e-05	0.0476647
5	Rasgef1c	1135.24	0.222086	0.0657786	2.99937e-05	0.0326257
6	Dcaf7	10390.8	0.15826	0.0571575	0.000238517	0.0722645
7	Stxbp6	2366.47	0.263056	0.0791431	3.48023e-05	0.0328029
8	Cd180	93.1848	0.453633	0.191277	0.000513042	0.0984814
9	Ctnnd2	15986	0.875447	0.0756133	1.05863e-32	1.38182e-28
10	Cxadr	2313.32	0.209488	0.0821042	0.000356383	0.0887237
11	Dact2	2013.04	0.361807	0.0983566	9.05876e-06	0.0147805
12	Prr16	335.717	0.392119	0.103645	6.10634e-06	0.0130801
13	Skida1	361.4	0.236933	0.0975971	0.000490131	0.0984814
14	Sestd1	4534.25	0.151749	0.051848	0.000149647	0.0548286
15	Pla2g4e	407.399	0.341436	0.129848	0.000274193	0.0778053
16	Sesn2	371.73	0.256072	0.0904662	0.000165207	0.0567485
17	Chpf2	1328.61	0.169223	0.0656535	0.000376727	0.0901938
18	Zfyve28	1369.16	0.164951	0.0597287	0.000243595	0.0722645
19	Met	675.095	0.36478	0.124546	0.000116462	0.0548286
20	Mkln1os	88.4478	0.419844	0.170192	0.000410209	0.0923183

### Sheet: genes_down_pfc
	genes	baseMean	log2FoldChange	lfcSE	pvalue	padj
1	Map4k4	7720.21	-0.265001	0.0996574	0.000327504	0.0854982
2	Tmeff2	3159.16	-0.287702	0.0869324	3.51827e-05	0.0328029
3	Dnajb2	2295.07	-0.145395	0.0562198	0.000395074	0.0920876
4	Neu4	562.079	-0.365844	0.148765	0.000441404	0.0960274
5	Tmem163	929.5	-0.279082	0.115145	0.000497127	0.0984814
6	Csrp1	6233.47	-0.213438	0.074637	0.00019961	0.0651376
7	Ctgf	1444.68	-0.509752	0.1269	2.2837e-06	0.00745227
8	Ado	2489.36	-0.245212	0.0744304	3.78447e-05	0.0329324
9	Gamt	515.016	-0.0190981	0.0373494	0.000250054	0.0725323
10	Pla2g3	82.9149	-0.619097	0.241089	0.000304931	0.0829222
11	Fam114a2	932.224	-0.217569	0.0576937	7.01452e-06	0.0130801
12	Specc1	3393.62	-0.207732	0.0723624	0.000152359	0.0548286
13	Rnd2	1571.61	-0.22876	0.0495048	1.75799e-07	0.000898708
14	C1ql1	339.976	-0.318568	0.110368	0.00013276	0.0548286
15	Adi1	744.641	-0.241184	0.0990499	0.000475344	0.0984814
16	Idi1	771.947	-0.333623	0.104122	4.92153e-05	0.0377887
17	Hmgcs1	19940.6	-0.253635	0.0829858	8.39874e-05	0.0476647
18	Desi1	5020.63	-0.212549	0.0673016	6.24068e-05	0.0428735
19	Sdf2l1	278.111	-0.332551	0.128067	0.000298075	0.0827824
20	Cpox	2072.3	-0.31036	0.1082	0.0001447	0.0548286
21	Olig1	4675.65	-0.371009	0.128526	0.000118272	0.0548286
22	B3galt5	859.331	-0.429267	0.172231	0.00038004	0.0901938
23	Hn1l	288.204	-0.438662	0.151672	0.000126246	0.0548286
24	Tnfrsf21	3055.06	-0.137882	0.0532811	0.000402745	0.0922287
25	Myl12a	651.875	-0.217317	0.0899847	0.000512341	0.0984814
26	Cdc42ep2	498.581	-0.321882	0.135186	0.000512842	0.0984814
27	Fth1	34404	-0.173946	0.0708015	0.000501392	0.0984814
28	Scd2	59435.3	-0.22919	0.0872948	0.000319764	0.0851812
29	Scd1	9101.59	-0.306015	0.103463	0.000114055	0.0548286
30	Hspa5	9581.34	-0.190136	0.0761015	0.000433442	0.0958935
31	Stk39	2584.73	-0.173337	0.0591624	0.000137345	0.0548286
32	Trp53inp2	13115.9	-0.172082	0.0551105	7.55521e-05	0.0476647
33	Acss2	2021.98	-0.249803	0.064977	4.24445e-06	0.0110806
34	Car2	4042.7	-0.18794	0.060975	8.25765e-05	0.0476647
35	Elovl6	3673.09	-0.250061	0.0877535	0.000181228	0.0606557
36	Slc6a9	1110.62	-0.279892	0.109293	0.000343349	0.0878772
37	Map7d1	9973.34	-0.107033	0.0328544	6.10035e-05	0.0428735
38	Cyp51	4505.03	-0.31404	0.0693057	2.06552e-07	0.000898708
39	Lap3	1383.86	-0.226711	0.0782583	0.000137153	0.0548286
40	Cav1	525.721	-0.294049	0.103535	0.000155417	0.0548286
41	Pdia4	1735.44	-0.239261	0.0708556	2.91473e-05	0.0326257
42	Chst8	523.214	-0.251303	0.102718	0.000457921	0.0979875
43	Pde8a	407.309	-0.568782	0.198458	0.000133755	0.0548286
44	Cdr2	346.78	-0.45857	0.160062	0.000136382	0.0548286
45	Bag3	196.028	-0.355898	0.141217	0.000360251	0.0887237
46	Msmo1	3994.02	-0.221245	0.079884	0.000239568	0.0722645
47	Sc5d	2649.17	-0.196443	0.0571033	2.45306e-05	0.0320198
48	Fam122b	255.978	-0.330934	0.1017	4.18393e-05	0.0341331
