## Supplemental Table 6 for "δ-catenin controls layer-specific transcriptional maturation of astrocytes via Zbtb20"

### Sheet: astro_layer_enriched_xenium
	Upper_n	Upper_s	Upper_l	Upper_p	Mid_n	Mid_s	Mid_l	Mid_p	Deep_WM_n	Deep_WM_s	Deep_WM_l	Deep_WM_p
0	Chrdl1	14.5208	2.6201	2.95959e-45	Slc17a7	11.7237	1.8804	5.31642e-30	Gfap	26.2409	4.51105	3.00705e-149
1	Mfge8	12.9761	1.31838	2.76527e-36	Acsbg1	10.732	0.831421	2.97845e-25	Igfbp5	23.9615	3.80043	1.15927e-124
2	Hapln1	11.5095	1.39949	1.30434e-28	Gjb6	10.3268	1.01434	1.76403e-23	Thbs4	20.8579	6.54451	1.42694e-94
3	Grin2c	10.5355	1.28473	4.90559e-24	Nrn1	10.2171	1.75714	5.00324e-23	Tnc	16.8219	3.07408	7.97699e-62
4	Luzp2	10.0434	1.29623	6.5043e-22	S100b	10.0676	1.21835	2.11868e-22	Id4	14.2352	1.07265	1.52804e-44
5	Mertk	8.63406	1.08215	2.79977e-16	Slc39a12	9.14634	0.861073	1.49959e-18	Id3	13.6219	1.40231	7.01197e-41
6	Igfbp2	8.5811	1.71463	3.88798e-16	Arc	8.91963	1.82782	1.10617e-17	Lrp4	11.2384	1.77248	4.60131e-28
7	Fabp7	7.2484	0.890613	1.39595e-11	Bhlhe40	8.5494	0.948606	2.73029e-16	Aqp4	10.6679	0.818113	2.26646e-25
8	Gjb6	7.20345	0.824808	1.76661e-11	Mertk	8.49692	0.949219	4.02774e-16	Mobp	10.4165	2.02908	3.13734e-24
9	Lypd6	6.88453	1.27764	1.47622e-10	Ddhd1	7.94236	0.94609	3.64795e-14	Adamts9	9.51596	2.48521	2.292e-20
10	Slc39a12	6.76979	0.75404	3.04927e-10	Luzp2	7.82822	0.921062	8.18925e-14	Cdh23	8.88699	3.6694	7.42242e-18
11	Slc1a2	6.17643	0.426554	1.35638e-08	Grin2c	7.27155	0.802651	5.11445e-12	Sema6a	8.64734	1.28598	5.8163e-17
12	Msmo1	6.04713	0.68398	2.87089e-08	Cdh19	7.11376	1.18933	1.55737e-11	Nrp2	6.92128	2.94009	4.11517e-11
13	Rorb	5.36629	0.608324	1.40021e-06	Clmn	7.01757	0.718308	2.98909e-11	Grin3a	5.48165	1.29335	2.90573e-07
14	Dner	5.13867	0.627574	4.57924e-06	Plcxd2	6.49855	2.51861	9.94179e-10	Dkk3	5.47489	0.539458	2.95722e-07
15	Clmn	4.87412	0.579837	1.72271e-05	Gfra2	6.27462	2.19244	4.14333e-09	Sema5b	5.12558	1.8704	1.75325e-06
16	Rmst	4.84406	0.647134	1.91394e-05	Daam2	5.83208	0.693791	6.0397e-08	Prph	5.01029	2.04333	3.04903e-06
17	Acsbg1	4.52475	0.461148	8.70216e-05	Msmo1	5.45619	0.501113	5.19414e-07	Slc44a1	4.94384	0.765345	4.22566e-06
18	Cdh20	4.50511	0.613021	9.14921e-05	Id2	5.19932	0.336767	2.00625e-06	Arvcf	4.76269	1.68907	1.01983e-05
19	Nwd1	4.05555	0.468383	0.000662207	Tle4	5.03665	0.618051	4.61221e-06	Cd24a	4.72091	2.82518	1.23362e-05
20	Daam2	3.95003	0.544397	0.000994811	Satb2	5.02382	1.66748	4.7905e-06	Angpt1	4.69755	2.1205	1.36176e-05
21	Dkk3	3.36609	0.406493	0.0090128	Wfs1	4.98938	0.779781	5.56935e-06	Ctnna1	4.60929	0.639712	2.05754e-05
22	Cdh10	3.23044	1.0526	0.013637	Car4	4.77256	1.59102	1.58447e-05	Igf2	4.43929	1.66858	4.39344e-05
23	Cux2	3.21188	0.862722	0.0140804	Nrep	4.68491	0.638205	2.37706e-05	Pbx1	4.35422	0.496831	6.31448e-05
24	Gng12	3.19658	0.37658	0.0143847	Neurod6	4.61038	2.55913	3.32599e-05	Bcas1	3.97705	1.50197	0.000303888
25	Cdh11	3.13714	0.44859	0.0161564	Pde7b	4.54851	1.0018	4.36171e-05	Aldh1a2	3.85755	3.41903	0.000492322
26	Mapk4	3.13674	0.404925	0.0161564	Cdh2	4.48997	0.389564	5.61383e-05	Zbtb20	3.84113	0.765826	0.000513124
27	Id2	3.03923	0.372516	0.0218079	Mfge8	4.38983	0.44484	8.73205e-05	Plekha2	3.72513	1.85872	0.000797916
28	Gli3	2.71256	0.386778	0.0581559	Jup	4.18195	0.608965	0.000217422	Slc13a4	3.64665	4.25896	0.00105953
29	Bhlhe40	2.41241	0.30449	0.124892	Cacna2d2	4.05865	1.08305	0.000347598	Pkp4	3.60385	0.616816	0.00120675
30	Cdh4	2.32318	0.658527	0.151728	Nhsl1	4.01478	0.955975	0.000410318	Tns3	3.59401	0.814071	0.00123887
31	Lamp5	2.30388	0.825967	0.156153	Pvalb	3.81994	1.80529	0.000901685	Dcn	3.56722	2.50029	0.00134303
32	Epn2	2.17391	0.449826	0.200706	Kcnh5	3.65666	0.928133	0.00167501	Ncan	3.53527	0.415994	0.00149818
33	Npas3	2.16489	0.374049	0.20122	Bhlhe22	3.6541	1.64669	0.00167501	Arhgap12	3.52128	0.590474	0.00156213
34	Sparcl1	2.06137	0.171132	0.23632	Necab1	3.54008	1.7769	0.0024073	Fmod	3.44582	3.44555	0.00200475
35	Rasgrf2	1.95471	0.956719	0.288868	Rims3	3.52597	0.858933	0.0024939	Hat1	3.38613	1.07759	0.00246979
36	Zeb1	1.93387	0.532209	0.298062	Gli3	3.3839	0.425192	0.00414987	Meis2	3.10048	0.361393	0.00645973
37	Epha4	1.90709	0.246889	0.301181	Fhod3	3.21545	0.837894	0.00718484	Gjc3	2.99355	1.56935	0.00894849
38	Rfx4	1.88712	0.231372	0.301181	Tmem132d	3.13898	1.66089	0.00905123	Gjb2	2.94874	1.12927	0.0101552
39	Igsf11	1.86274	0.296321	0.31344	Lamp5	3.11743	1.14094	0.00958522	Eya4	2.93706	1.52702	0.0104452
40	Cdh2	1.77632	0.159574	0.368387	Syndig1	3.09632	1.87129	0.0101337	Dpy19l1	2.8811	0.58528	0.0123746
41	Calb1	1.74392	0.410808	0.383829	Cdh20	3.00468	0.368919	0.0135384	Pdzrn3	2.62118	0.861106	0.0261301
42	Prdm16	1.62444	0.359	0.479408	Adra1b	2.99718	1.67517	0.0136656	Rtn4	2.55094	0.195388	0.0311936
43	Kcnh5	1.59004	0.393652	0.506069	Hs3st2	2.94953	2.19453	0.0155866	Sparcl1	2.53955	-0.0693189	0.0319469
44	Igfbp4	1.58069	0.464514	0.506069	Cdh12	2.94764	1.89295	0.0155866	Sox10	2.52622	1.93448	0.0328997
45	Arhgap31	1.5644	0.285243	0.512722	Hapln1	2.93348	0.335042	0.0160792	Thbs2	2.30974	2.24754	0.0562497
46	Cdh13	1.5288	0.927037	0.542989	Plcd4	2.848	0.346422	0.0202252	Acta2	2.19795	1.11892	0.0740191
47	Gucy1a1	1.50081	0.269329	0.566112	Cldn5	2.80507	0.917423	0.0228096	Mdga1	2.17679	0.855076	0.0762762
48	Rims3	1.46735	0.384461	0.581418	Cux2	2.77142	0.777973	0.0249651	Gm29260	2.16872	2.34779	0.0772425
49	Slc17a7	1.38687	0.1617	0.667979	Gucy1a1	2.71093	0.627034	0.0292213	Cyp1b1	2.16386	2.3245	0.0775935
50	Acsl3	1.34092	0.15947	0.700732	Tcf7l2	2.67683	0.63458	0.0319488	Mag	2.14739	3.13948	0.0802551
51	Cacna2d2	1.28275	0.307438	0.742348	Myl4	2.58858	1.88684	0.0398742	Opalin	2.14229	2.05427	0.0806696
52	Grin3a	1.2396	0.138562	0.751775	Epha4	2.47756	0.329612	0.0527548	Plch1	2.11182	0.78325	0.0850839
53	Pip5k1b	1.18978	0.69126	0.777159	Kdr	2.42502	1.00176	0.0589168	Pdgfra	2.08455	1.10177	0.0896597
54	Sox17	1.16613	0.672594	0.786839	Sorcs3	2.40691	2.7385	0.0612088	Col1a1	2.05041	0.910763	0.0967202
55	Vcan	1.15832	0.450323	0.786839	Igfbp4	2.29472	0.591323	0.0782495	Gm4876	1.99434	0.934218	0.10903
56	Cdh19	1.15712	0.206011	0.786839	Nwd2	2.281	1.78724	0.0802525	Cd44	1.94288	0.749961	0.121348
57	2010300C02Rik	1.10629	0.454383	0.823211	Ly6a	2.2689	0.78613	0.0803541	Chd7	1.88734	0.834417	0.134019
58	Jup	1.09273	0.160478	0.833607	Pdzd2	2.2684	1.12135	0.0803541	Prox1	1.78414	1.35906	0.157862
59	Gpc6	1.07016	0.136371	0.848517	Cdh11	2.24951	0.278834	0.0835346	Thbs3	1.7586	1.25129	0.165808
60	Fezf2	1.05146	0.306075	0.86165	2010300C02Rik	2.16398	0.472284	0.10186	Sox11	1.75124	0.636772	0.167393
61	Nfia	1.01339	0.112652	0.873246	Gad1	2.13221	0.95063	0.109195	Col6a1	1.73732	2.45982	0.171395
62	Tle4	0.998494	0.14589	0.87726	Npas3	2.10828	0.415735	0.114727	Zfp536	1.70062	1.26041	0.180758
63	Adra1a	0.98734	0.214462	0.877628	Nwd1	2.05612	0.196662	0.127806	Ppp1r1b	1.44633	0.558889	0.28333
64	Ncan	0.966034	0.130719	0.886938	Epn2	2.03152	0.390584	0.133038	Zfp462	1.40258	0.79803	0.300594
65	Myo16	0.954881	0.332628	0.886938	Grik3	2.01591	1.55919	0.1368	Fabp7	1.39678	0.174816	0.302142
66	Nrn1	0.952677	0.0908436	0.886938	Prdm8	1.98226	1.61399	0.145427	Nr2f2	1.34064	0.43016	0.325641
67	Cpne6	0.948268	0.604297	0.886938	Adra1a	1.94766	0.533699	0.156257	Sema3d	1.28237	1.9132	0.35162
68	Gm2115	0.90332	0.272867	0.911759	Plcxd3	1.92355	2.12381	0.163727	Sncg	1.23217	1.7918	0.377594
69	Unc13c	0.868589	0.618575	0.929674	Sparc	1.91589	0.283811	0.165141	Cobll1	1.20377	0.27267	0.392187
70	Cd44	0.831321	0.365857	0.943676	Hpcal1	1.88867	0.701853	0.174176	Spp1	1.10484	1.72926	0.443356
71	Bdnf	0.8018	0.588028	0.943676	Adgrl4	1.87312	0.759939	0.178833	Foxp2	1.07811	0.833272	0.458158
72	Adra2a	0.798127	0.304036	0.943676	Rasgrf2	1.82219	0.776355	0.198675	Ctnnb1	1.0589	0.104669	0.469961
73	Ntsr2	0.777623	0.20825	0.95747	Kctd12	1.81658	0.492616	0.199409	Garnl3	1.02097	0.199757	0.49372
74	Ctnnd2	0.755516	0.280098	0.973399	Emcn	1.80198	0.827404	0.200702	2610035D17Rik	0.996782	0.539887	0.509884
75	Strip2	0.696474	0.665098	0.989241	Rfx4	1.77287	0.153697	0.210322	Sox6	0.951555	0.805136	0.53799
76	Pard3b	0.691465	0.0514258	0.989241	Myo16	1.7606	0.652218	0.21421	Igf1	0.944975	1.09198	0.540693
77	Aqp4	0.644847	0.149467	0.989241	Hdac8	1.73233	0.326229	0.225772	Pkp2	0.932646	1.88539	0.545455
78	Gsg1l	0.641307	0.71281	0.989241	Nell1	1.69867	1.71484	0.238589	Ccn2	0.913618	0.375644	0.555645
79	Bhlhe22	0.620402	0.302647	0.989241	Cpne4	1.64108	1.50962	0.262666	Cwh43	0.845451	0.888343	0.602581
80	Deptor	0.589412	0.443763	0.989241	Ntsr2	1.63669	0.147207	0.262977	Ctnna3	0.843969	2.1119	0.602581
81	Nhsl1	0.574852	0.127576	0.989241	Rab3b	1.60392	1.08221	0.278993	Gadd45a	0.802239	0.615439	0.63354
82	Lrp4	0.561026	0.00041629	0.989241	Sema3a	1.56427	1.08201	0.299822	Adamts2	0.801231	1.05411	0.63354
83	Tox	0.542593	0.0979011	0.989241	Arhgef28	1.55233	0.882656	0.304682	Npy2r	0.771653	2.50054	0.653569
84	Zfp366	0.533176	0.409922	0.989241	Ctnnd2	1.54011	0.445558	0.309147	Dpyd	0.729745	0.330381	0.68487
85	Gpc4	0.530638	0.0426675	0.989241	Prr16	1.53366	1.13074	0.309147	Cpne8	0.70479	0.209229	0.692137
86	Vip	0.530504	1.24156	0.989241	Ctnnd1	1.5335	0.162224	0.309147	Cd53	0.657725	0.856307	0.721224
87	Plcd4	0.528033	0.0795603	0.989241	Cpne6	1.52506	0.647567	0.311986	Sema3e	0.654583	0.586907	0.721224
88	Prr16	0.525428	0.266249	0.989241	Igfbp6	1.5125	0.951606	0.317384	Tmem163	0.624293	0.898786	0.734317
89	Gad1	0.457771	-0.0957306	0.989241	Cbln4	1.50006	2.07538	0.320442	Cdh1	0.606925	2.71892	0.743765
90	Meis2	0.423775	0.0497937	0.989241	Dnm3	1.49629	0.770783	0.320472	Fezf2	0.603724	0.341717	0.743765
91	Stard5	0.405275	0.162111	0.989241	Cdh18	1.47529	2.08749	0.331316	Gpc4	0.565788	0.226686	0.769021
92	Necab2	0.396325	0.737678	0.989241	Pou3f1	1.4518	1.29733	0.341839	Arhgap6	0.555177	1.0586	0.772476
93	Crh	0.392986	1.15421	0.989241	Dner	1.43197	0.152249	0.349738	Vwc2l	0.467746	1.55692	0.821042
94	Pde7b	0.387442	0.0721602	0.989241	Calb1	1.42259	0.38799	0.351078	Eda	0.459151	0.206274	0.825744
95	Hdac8	0.382099	0.0427761	0.989241	Chst11	1.41442	0.29219	0.354053	Ndst3	0.39122	0.424891	0.882203
96	Pecam1	0.362196	0.226469	0.989241	Slc17a6	1.39437	2.04905	0.363741	Ano1	0.386004	-0.0734468	0.883711
97	Chst11	0.356586	0.0274444	0.989241	Bcl11b	1.39221	1.35033	0.363741	Syt17	0.362235	0.234328	0.88474
98	Arhgef26	0.354382	0.043544	0.989241	Col19a1	1.37732	2.46518	0.366093	Rspo1	0.359508	0.162676	0.88474
99	Fgd5	0.343362	0.159811	0.989241	Mir9-3hg	1.36049	0.222564	0.373286	Ror1	0.352691	0.380858	0.88474
100	Cd93	0.330738	0.0813059	0.989241	Cd93	1.34405	0.812501	0.380991	Tanc1	0.352632	0.172288	0.88474
101	Cdh5	0.323191	0.0444967	0.989241	Bdnf	1.31612	1.23203	0.396641	Sntb1	0.336509	0.0977481	0.895505
102	Lama2	0.319785	-0.0271329	0.989241	Cdh4	1.30673	0.327865	0.40077	Thbs1	0.333723	1.09477	0.895505
103	Cort	0.311169	0.987598	0.989241	Cntn6	1.26802	1.61338	0.423661	Arhgap25	0.303611	0.324011	0.916478
104	Eda	0.303956	0.467494	0.989241	Syt2	1.22864	1.37514	0.449083	Fign	0.295253	2.48241	0.920804
105	Zfpm2	0.298479	0.28051	0.989241	Tox	1.22398	0.248773	0.449083	Arhgef26	0.277529	0.049492	0.930341
106	Syt17	0.293403	0.238383	0.989241	Farp1	1.17427	0.132148	0.480414	Paqr5	0.251329	-0.000997654	0.937513
107	Tmem132d	0.287259	0.129343	0.989241	Rprm	1.17299	0.549136	0.480414	Trem2	0.242023	0.687655	0.939063
108	Prdm8	0.275371	0.263956	0.989241	Rasl10a	1.16972	0.862102	0.480414	Npnt	0.227975	0.238974	0.939233
109	Sncg	0.264818	-0.0454229	0.989241	Nxph3	1.16905	1.02607	0.480414	Spi1	0.224715	0.444183	0.939233
110	Nwd2	0.264751	0.336603	0.989241	Rnf152	1.15583	0.726122	0.486111	Pthlh	0.204502	0.989266	0.953145
111	Wfs1	0.250792	0.0173226	0.989241	Cdh22	1.15361	1.28211	0.486111	Cplx3	0.171959	0.271503	0.976608
112	Ctnnd1	0.246384	0.0313878	0.989241	Ctnnb1	1.15116	0.125009	0.486111	Pln	0.166387	0.718044	0.976608
113	Nostrin	0.237902	0.246903	0.989241	Slc1a2	1.09707	0.0816016	0.514511	Parm1	0.155362	0.0536997	0.976608
114	Adgrl4	0.228885	0.136284	0.989241	Pecam1	1.0944	0.545408	0.514511	Rprm	0.14819	0.141299	0.976608
115	Neto2	0.226281	-0.0185123	0.989241	Nostrin	1.09068	0.861609	0.514511	Adamtsl1	0.139654	0.426814	0.97891
116	Prss35	0.21673	0.616312	0.989241	Fos	1.08779	0.437975	0.514511	Pkib	0.133726	0.549119	0.97891
117	Tmem255a	0.214927	0.586988	0.989241	Cdh10	1.06141	0.266523	0.522675	Zdhhc14	0.133015	-0.0165668	0.97891
118	Acvrl1	0.214659	0.182884	0.989241	Igsf21	1.06097	0.229332	0.522675	Ndst4	0.12685	21.6053	0.97891
119	Mir9-3hg	0.212255	0.0484837	0.989241	Neto2	1.05991	0.348159	0.522675	Carmn	0.110846	-0.213091	0.985245
120	Cntnap5b	0.206778	0.840968	0.989241	Acvrl1	1.05725	0.579003	0.522675	Cdh24	0.0967381	0.26136	0.987668
121	Megf11	0.203239	0.731065	0.989241	Cdh5	1.05691	0.571877	0.522675	Cd300c2	0.09413	0.597892	0.987668
122	Mecom	0.201235	0.0889225	0.989241	Cntnap4	1.03998	1.52788	0.530937	Pard3b	0.0892694	0.162659	0.988564
123	Dpyd	0.194422	0.150047	0.989241	Cdh9	1.03331	1.24594	0.533598	Gpr17	0.0852979	0.469801	0.988564
124	Pdyn	0.189747	0.48283	0.989241	Igfbp2	1.01943	0.127651	0.542278	Cspg4	0.0705382	-0.21472	0.988564
125	Orai2	0.184003	0.129317	0.989241	Slfn5	1.0076	0.812918	0.5493	Rspo2	0.0579718	0.400943	0.988586
126	Pkib	0.183002	0.396696	0.989241	Fgd5	1.0006	0.875774	0.550221	Gm19410	0.05157	0.497802	0.988586
127	Satb2	0.16784	0.105135	0.989241	Unc13c	0.996377	0.583943	0.550221	Slit2	0.0480134	0.000387944	0.988586
128	Laptm5	0.146468	0.104835	0.989241	Zfpm2	0.995988	0.426388	0.550221	Pcsk5	0.0390035	0.580098	0.990593
129	Dnm3	0.143462	-0.0291427	0.989241	Calb2	0.979993	1.21984	0.558076	Btbd11	0.0380551	0.104192	0.990593
130	Pglyrp1	0.143262	0.096945	0.989241	Pglyrp1	0.972217	0.771088	0.559588	Pde11a	0.0143448	0.283727	0.9965
131	Gpr17	0.116079	-0.0463344	0.989241	Cabp7	0.958277	0.931029	0.564912	Fibcd1	0.00675744	-0.0866261	0.9965
132	Sla	0.108398	0.210804	0.989241	Arhgap31	0.921787	0.280943	0.593204	Kctd8	0.00438641	0.0685126	0.9965
133	Rspo1	0.0972446	0.227393	0.989241	Parm1	0.914289	0.532571	0.596268	Prdm16	-0.00930631	0.128873	0.9965
134	Sdk2	0.0946398	-0.00909698	0.989241	Mecom	0.899738	0.726888	0.603435	Ikzf1	-0.0116773	-0.494462	0.9965
135	Trpc4	0.088896	0.0263002	0.989241	Rbp4	0.882354	1.2663	0.615669	Sparc	-0.0129814	0.00192791	0.9965
136	Thbs1	0.061379	-0.0169291	0.989241	Htr1f	0.874634	3.10681	0.619445	Slc44a5	-0.030942	-0.26583	0.993322
137	Adra1b	0.0467522	-0.0708413	0.989241	Fn1	0.862693	0.448239	0.626972	Cbln1	-0.0526369	-0.239761	0.988586
138	Nell1	0.0422774	0.0871978	0.989241	Lypd6	0.850253	0.179772	0.627128	Ebf3	-0.0567862	-1.3478	0.988586
139	Sox6	0.0238436	-0.165852	0.989241	Rorb	0.849475	0.0529366	0.627128	Prss35	-0.0635437	-0.265196	0.988586
140	Emcn	0.0200367	0.0377368	0.989241	Stard5	0.847864	0.456562	0.627128	Wnt9a	-0.0708346	0.330305	0.988564
141	Siglech	0.000267155	0.107807	0.999787	Thsd7a	0.823927	0.801278	0.641147	Sla	-0.0734428	-0.398409	0.988564
142	Cdh24	-0.0172315	0.0754785	0.989241	Syt6	0.822761	1.68927	0.641147	Shisa6	-0.0755174	-0.0316062	0.988564
143	Pln	-0.0212389	-0.2547	0.989241	Sox17	0.798767	0.765248	0.659553	Chrm2	-0.0956119	-0.103335	0.987668
144	Zbtb20	-0.0247119	-0.11679	0.989241	Cdh8	0.786382	1.26912	0.667636	Galnt14	-0.108238	-0.132534	0.985245
145	Spi1	-0.0281181	-0.143308	0.989241	Trbc2	0.774386	1.64408	0.675398	Lama2	-0.108593	0.028666	0.985245
146	Shisa6	-0.031324	0.047964	0.989241	Rmst	0.729621	0.0736413	0.706976	Opn3	-0.129458	-0.470818	0.97891
147	Fibcd1	-0.0335948	-0.109611	0.989241	Cdh13	0.722734	0.406095	0.710128	Cdh7	-0.148664	0.0203458	0.976608
148	Slc44a5	-0.0351977	0.599952	0.989241	Gad2	0.606435	0.445036	0.797075	Laptm5	-0.149138	0.0458954	0.976608
149	Syt2	-0.0414091	0.0524061	0.989241	Gsg1l	0.590939	0.528925	0.802787	Farp1	-0.154651	0.00455293	0.976608
150	Cdh22	-0.044281	-0.347803	0.989241	Orai2	0.58122	0.949083	0.802787	Rnf152	-0.156133	0.00849811	0.976608
151	Arhgap25	-0.0456836	-0.0184052	0.989241	Inpp4b	0.577276	1.1587	0.802787	Gpc6	-0.223826	0.0566397	0.939233
152	Arhgef28	-0.045884	-0.000415191	0.989241	Cd68	0.575277	0.370661	0.802787	Cdh6	-0.234969	-0.200558	0.939063
153	Ndst4	-0.0463515	-20.3236	0.989241	Sipa1l3	0.563003	0.186383	0.808113	Kcnmb2	-0.237933	-0.314046	0.939063
154	Arc	-0.0470862	-0.0751662	0.989241	Cspg4	0.562558	0.786622	0.808113	Thsd7a	-0.242972	-0.257334	0.939063
155	Slc17a6	-0.0546333	0.0456912	0.989241	Chrm2	0.555172	0.624904	0.808759	Inpp4b	-0.255657	-0.807074	0.936913
156	Fos	-0.0568373	-0.0359301	0.989241	Galnt14	0.542786	0.840148	0.816759	Vat1l	-0.257139	-0.0828714	0.936913
157	Cplx3	-0.0574384	-0.151618	0.989241	Sdk2	0.532456	0.178201	0.823221	Rxfp1	-0.266682	-2.75312	0.933555
158	Rxfp1	-0.0663881	0.135532	0.989241	Nfia	0.526236	0.0601497	0.825741	Sst	-0.269942	-23.109	0.933555
159	Pde11a	-0.0674568	0.171233	0.989241	Ppp1r1b	0.514128	0.113503	0.832158	Pdyn	-0.289385	-1.34232	0.922841
160	Gm4876	-0.07467	-0.0804936	0.989241	Trpc4	0.512351	0.647554	0.832158	Cort	-0.316177	-1.18336	0.908278
161	Gm19410	-0.0796791	-0.836834	0.989241	Kcnmb2	0.506797	0.719196	0.832799	Gad2	-0.353995	-0.296132	0.88474
162	Cbln1	-0.0800798	-0.870511	0.989241	Slit2	0.498855	0.529725	0.832799	Cdh8	-0.357433	-0.411738	0.88474
163	Cd68	-0.0802802	-0.110014	0.989241	Btbd11	0.498188	0.555071	0.832799	Syt6	-0.364843	-0.75457	0.88474
164	Igfbp6	-0.0860909	0.0530398	0.989241	Penk	0.497355	0.637264	0.832799	Siglech	-0.372134	-0.459223	0.88474
165	Calb2	-0.0981129	-0.380312	0.989241	Cdh6	0.486747	0.244259	0.837669	Penk	-0.376046	-0.565851	0.88474
166	Wnt9a	-0.101586	-0.836119	0.989241	Vat1l	0.485081	0.444804	0.837669	Sipa1l3	-0.444509	-0.122314	0.835997
167	Sst	-0.103189	-1.41604	0.989241	Zdhhc14	0.479916	0.263997	0.839181	Cntnap5b	-0.50254	-2.18439	0.792452
168	Adamtsl1	-0.11274	-0.343256	0.989241	Sema3e	0.4582	0.455056	0.854799	Megf11	-0.504319	-2.89161	0.792452
169	Ebf3	-0.115879	-21.8282	0.989241	Zfp366	0.451757	0.684038	0.854799	Necab2	-0.51155	-1.03363	0.790461
170	Ikzf1	-0.125363	-0.916561	0.989241	Adra2a	0.420711	0.324611	0.877679	Igsf11	-0.520145	-0.0798683	0.78575
171	Cpne4	-0.13645	-6.22623e-05	0.989241	Opn3	0.388665	1.02439	0.890305	Vip	-0.52874	-1.90055	0.781036
172	Pthlh	-0.137118	-0.683929	0.989241	Cdh7	0.350454	0.193853	0.911579	Crh	-0.533364	-2.42041	0.779928
173	Cbln4	-0.149473	-0.0984933	0.989241	Siglech	0.348454	0.302934	0.911579	Tmem255a	-0.535853	-1.01658	0.779928
174	Fign	-0.17285	-2.09344	0.989241	Sst	0.338735	3.48379	0.911579	Cd68	-0.542729	-0.354453	0.777606
175	Penk	-0.174386	-0.272201	0.989241	Kctd8	0.334403	0.887982	0.911579	Gm2115	-0.54599	-0.12005	0.777606
176	Sipa1l3	-0.176189	-0.119653	0.989241	Tmem255a	0.32335	0.317935	0.91847	Fn1	-0.56069	-0.509667	0.770558
177	Necab1	-0.17679	-0.167417	0.989241	Rxfp1	0.305078	1.44993	0.92079	Deptor	-0.569641	-0.228683	0.768624
178	Cd53	-0.201035	-0.367162	0.989241	Megf11	0.303523	0.960432	0.92079	Slfn5	-0.582385	-0.537671	0.760089
179	Ror1	-0.210452	-0.370143	0.989241	Pcsk5	0.30119	0.0825837	0.92079	Trbc2	-0.614453	-1.63329	0.740171
180	Rbp4	-0.211654	-0.287341	0.989241	Strip2	0.299468	0.242612	0.92079	Cdh9	-0.624886	-0.704215	0.734317
181	Cdh1	-0.219401	-2.10869	0.989241	Cntnap5b	0.298913	0.651062	0.92079	Trpc4	-0.625716	-0.859726	0.734317
182	Cd300c2	-0.227483	-0.857374	0.989241	Pip5k1b	0.289471	0.441539	0.921012	Nxph3	-0.628324	-0.458233	0.734317
183	Thbs3	-0.236032	-0.234469	0.989241	Carmn	0.28886	0.777425	0.921012	Sdk2	-0.652271	-0.201225	0.721224
184	Sntb1	-0.237034	-0.456479	0.989241	Npnt	0.257425	0.269853	0.941417	Vcan	-0.66952	-0.199641	0.714795
185	Paqr5	-0.238236	-0.396382	0.989241	Trem2	0.231044	-0.223773	0.952535	Bcl11b	-0.694357	-0.767943	0.695469
186	Trbc2	-0.238904	-0.765642	0.989241	Rspo2	0.213216	0.348934	0.961935	Gng12	-0.696313	-0.0867042	0.695469
187	Htr1f	-0.240707	-1.03083	0.989241	Crh	0.17295	0.440353	0.977351	Cabp7	-0.705205	-0.895887	0.692137
188	Cdh7	-0.253931	-0.327412	0.989241	Cpne8	0.164785	0.0900473	0.977351	Igsf21	-0.717238	-0.0949318	0.68701
189	Hpcal1	-0.2548	-0.228723	0.989241	Wnt9a	0.150845	0.185129	0.977351	Htr1f	-0.719846	-24.5099	0.68701
190	Arhgap6	-0.262948	-0.880782	0.989241	Necab2	0.149734	0.199271	0.977351	Cntnap4	-0.725003	-1.34219	0.686093
191	Tanc1	-0.265018	-0.348249	0.989241	Ebf3	0.149568	2.66842	0.977351	Rbp4	-0.75387	-1.51152	0.666326
192	Vwc2l	-0.266287	-1.62242	0.989241	Tmem163	0.133905	0.0662827	0.977351	Orai2	-0.783626	-1.48404	0.645986
193	Pdgfra	-0.274703	-0.0955301	0.989241	Cbln1	0.115911	0.706109	0.977351	Cntn6	-0.864301	-1.33618	0.590953
194	Vat1l	-0.293604	-0.611521	0.989241	Ikzf1	0.115189	0.937285	0.977351	Rasl10a	-0.865131	-0.634347	0.590953
195	Cdh6	-0.320587	-0.108103	0.989241	Ano1	0.114133	0.621002	0.977351	Pou3f1	-0.914389	-1.15871	0.555645
196	Opn3	-0.321522	-1.14778	0.989241	Pdyn	0.113356	0.588355	0.977351	Strip2	-0.937744	-0.99727	0.543927
197	Rspo2	-0.321722	-1.39287	0.989241	Ndst3	0.103081	0.192402	0.97871	Zfp366	-0.955349	-1.39136	0.537521
198	Tcf7l2	-0.323392	-0.177213	0.989241	Cd300c2	0.100971	-0.0602317	0.97871	Calb2	-0.958846	-1.32406	0.537296
199	Rab3b	-0.326798	-0.253309	0.989241	Shisa6	0.0968052	-0.00583457	0.979082	Acsl3	-1.03424	-0.108888	0.48604
200	Sema3a	-0.328468	-0.297194	0.989241	Dpy19l1	0.0844199	-0.02972	0.983753	Cdh18	-1.08558	-1.73505	0.454987
201	Gad2	-0.330405	-0.300382	0.989241	Slc44a5	0.0582608	-0.237583	0.98832	Fos	-1.11053	-0.50336	0.441504
202	Pkp2	-0.332208	-1.22008	0.989241	Vip	0.054262	0.176361	0.98832	Mecom	-1.13887	-1.03972	0.423745
203	Syndig1	-0.332943	-0.13047	0.989241	Deptor	0.0435984	-0.136845	0.98832	Adra2a	-1.15736	-0.680362	0.413123
204	Kcnmb2	-0.341358	-0.768603	0.989241	Pde11a	0.0426543	-0.385922	0.98832	Col19a1	-1.16388	-3.2047	0.410763
205	Col19a1	-0.344898	-0.936357	0.989241	Cort	0.0374891	0.0625394	0.98832	Pglyrp1	-1.16477	-1.11235	0.410763
206	Cabp7	-0.357788	-0.360762	0.989241	Fibcd1	0.0216048	0.148906	0.991679	Cdh22	-1.19192	-1.46371	0.396
207	Igf1	-0.359124	-0.391766	0.989241	Gm19410	0.0179392	0.0262759	0.991679	Gsg1l	-1.19986	-1.58645	0.392752
208	Npy2r	-0.382767	-3.14978	0.989241	Laptm5	0.0179392	-0.114655	0.991679	Plcxd3	-1.22665	-1.59417	0.379189
209	Fn1	-0.405676	-0.0323785	0.989241	Cwh43	-0.00744228	0.0615369	0.994062	Stard5	-1.26459	-0.717462	0.358905
210	Pcsk5	-0.406143	-1.13729	0.989241	2610035D17Rik	-0.0109413	-0.00433764	0.994062	Syt2	-1.27455	-2.28465	0.354589
211	Inpp4b	-0.406143	-0.867809	0.989241	Sla	-0.0213271	0.179196	0.991679	Zeb1	-1.2934	-0.342645	0.346706
212	Kctd8	-0.407078	-2.17255	0.989241	Adamtsl1	-0.0371003	-0.171808	0.98832	Acvrl1	-1.31889	-0.909841	0.333148
213	Spp1	-0.427649	-1.38808	0.989241	Paqr5	-0.037378	0.253891	0.98832	Zfpm2	-1.3279	-0.800064	0.32959
214	Rasl10a	-0.431857	-0.561091	0.989241	Gadd45a	-0.04582	-0.00800937	0.98832	Neto2	-1.33205	-0.402298	0.328922
215	Cntnap4	-0.433727	-0.868185	0.989241	Cobll1	-0.0481526	0.0853497	0.98832	Pip5k1b	-1.36489	-1.36819	0.313339
216	Cdh12	-0.444413	-0.423863	0.989241	Cdh24	-0.0763111	-0.292616	0.983753	Fgd5	-1.37265	-1.37442	0.31063
217	Gm29260	-0.454365	-0.629033	0.989241	Pthlh	-0.0775885	-0.550591	0.983753	Nostrin	-1.3752	-1.47044	0.31063
218	Cldn5	-0.461645	0.0150476	0.989241	Ndst4	-0.08031	-20.8509	0.983753	Sema3a	-1.37799	-1.18304	0.31063
219	Igsf21	-0.467722	-0.221483	0.989241	Tanc1	-0.110024	0.0719551	0.977351	Cdh5	-1.41485	-0.752361	0.295476
220	Carmn	-0.472264	-1.06262	0.989241	Cplx3	-0.113356	-0.144321	0.977351	Rab3b	-1.42179	-1.22366	0.293336
221	Grik3	-0.473934	-0.444164	0.989241	Sntb1	-0.118188	0.201243	0.977351	Slc17a6	-1.43969	-25.5944	0.285259
222	Adamts2	-0.482216	-1.05543	0.989241	Prss35	-0.120687	-0.252436	0.977351	Nfia	-1.46103	-0.160069	0.27713
223	Kctd12	-0.500449	-0.209058	0.989241	Fign	-0.132906	-1.64685	0.977351	Cbln4	-1.46832	-5.1407	0.274898
224	Galnt14	-0.530771	-1.40097	0.989241	Pln	-0.138238	-0.521988	0.977351	Pecam1	-1.48948	-0.895041	0.265501
225	Cdh9	-0.538519	-1.22144	0.989241	Acsl3	-0.146013	-0.0167728	0.977351	Kctd12	-1.49464	-0.421996	0.264425
226	Cdh8	-0.542927	-1.96661	0.989241	Col1a1	-0.149956	-0.168236	0.977351	Igfbp6	-1.53785	-1.37104	0.244477
227	Ctnna3	-0.543728	-3.03034	0.989241	Ror1	-0.155455	-0.110811	0.977351	Pdzd2	-1.59274	-0.945593	0.220438
228	Trem2	-0.550541	-0.700454	0.989241	Lama2	-0.164174	-0.00655362	0.977351	Arhgef28	-1.61604	-1.18858	0.211534
229	Cdh18	-0.550941	-1.44247	0.989241	Gpr17	-0.176449	-0.407944	0.977351	Cpne4	-1.63038	-2.52345	0.206666
230	Cntn6	-0.551008	-1.02772	0.989241	Spi1	-0.187168	-0.316424	0.977351	Mir9-3hg	-1.6404	-0.301475	0.20369
231	Ccn2	-0.551609	-0.772098	0.989241	Chd7	-0.19411	-0.125459	0.975804	Dnm3	-1.72427	-0.977402	0.172975
232	Ly6a	-0.553813	-0.0475018	0.989241	Vwc2l	-0.216826	-0.749576	0.961935	Cd93	-1.72801	-1.14621	0.172668
233	Slfn5	-0.555483	-0.60024	0.989241	Gm2115	-0.239597	-0.0932162	0.948137	Grik3	-1.73091	-1.84502	0.172668
234	Chrm2	-0.559891	-0.94029	0.989241	Arhgap25	-0.246484	-0.285046	0.945237	Tox	-1.78788	-0.376469	0.15759
235	Ndst3	-0.564767	-1.04045	0.989241	Garnl3	-0.25437	-0.0386861	0.941417	Hpcal1	-1.7896	-0.684465	0.15759
236	Npnt	-0.566436	-0.827856	0.989241	Pkib	-0.277475	-0.846024	0.927056	Sorcs3	-1.81621	-3.23571	0.150006
237	Ano1	-0.57218	-0.984793	0.989241	Nr2f2	-0.28775	0.0856864	0.921012	Chst11	-1.82605	-0.368563	0.147736
238	Zfp536	-0.577256	-0.668144	0.989241	Arhgap6	-0.301523	-0.520817	0.92079	Unc13c	-1.83429	-1.52198	0.146015
239	Syt6	-0.578325	-2.41971	0.989241	Vcan	-0.335902	-0.16387	0.911579	Nell1	-1.85047	-3.57131	0.141768
240	Btbd11	-0.641975	-1.20316	0.989241	Ctnna3	-0.338624	-1.00492	0.911579	Ctnnd1	-1.85533	-0.212344	0.141172
241	Kdr	-0.647785	-0.230845	0.989241	Adamts2	-0.349732	-0.431083	0.911579	Mapk4	-1.86992	-0.240039	0.137534
242	Slit2	-0.653997	-0.922407	0.989241	Thbs1	-0.363727	-1.12593	0.908109	Fhod3	-1.87217	-0.327927	0.137534
243	Zfp462	-0.659473	-0.53847	0.989241	Cdh1	-0.386221	-1.92569	0.890305	Sox17	-1.88746	-1.99439	0.134019
244	Prox1	-0.66662	-0.936283	0.989241	Zeb1	-0.396274	-0.106095	0.887674	Ly6a	-1.93002	-0.942888	0.123215
245	Foxp2	-0.669091	-0.74813	0.989241	Ccn2	-0.397329	0.116893	0.887674	Myl4	-1.93962	-1.86969	0.121348
246	Sema3d	-0.669759	-2.20094	0.989241	Npy2r	-0.404716	-1.40498	0.886571	Emcn	-1.94099	-1.12264	0.121348
247	Nxph3	-0.697877	-1.16678	0.989241	Rspo1	-0.417712	-0.31264	0.877679	Kdr	-2.01324	-1.09275	0.104989
248	Pou3f1	-0.715576	-0.670663	0.989241	Cd53	-0.449092	-0.591183	0.854799	Prr16	-2.10317	-2.07613	0.0862822
249	Thsd7a	-0.717045	-1.03136	0.989241	Foxp2	-0.453757	-0.346952	0.854799	Bdnf	-2.11627	-3.40195	0.084781
250	Gjb2	-0.719784	-0.502754	0.989241	Arhgef26	-0.554727	-0.0739348	0.808759	Cdh13	-2.12818	-1.69329	0.0829296
251	Zdhhc14	-0.726997	-0.387742	0.989241	Syt17	-0.583386	-0.389341	0.802787	Hdac8	-2.18799	-0.423332	0.0747236
252	Mdga1	-0.741757	-0.447103	0.984907	Igf1	-0.586774	-0.83856	0.802787	Nrep	-2.19285	-0.315275	0.0743914
253	Cspg4	-0.755983	-1.07726	0.973399	Pkp2	-0.597604	-1.29149	0.802134	Adgrl4	-2.20227	-1.10336	0.0737967
254	Car4	-0.791582	-0.361922	0.945788	Rtn4	-0.638425	-0.0686569	0.769681	Ctnnd2	-2.31425	-0.821676	0.0560372
255	Col6a1	-0.798862	-2.37725	0.943676	Sema3d	-0.64459	-0.958169	0.7672	Prdm8	-2.36001	-3.88505	0.0499907
256	Eya4	-0.801867	-0.578381	0.943676	Pard3b	-0.658642	-0.182019	0.757182	Arhgap31	-2.37222	-0.59035	0.0487718
257	Id4	-0.813622	-0.0248488	0.943676	Spp1	-0.67958	-1.0263	0.74068	Hs3st2	-2.4258	-2.58306	0.0424863
258	Hs3st2	-0.813689	-0.855448	0.943676	Gpc6	-0.680191	-0.146623	0.74068	Ntsr2	-2.43695	-0.333966	0.0415484
259	Pdzrn3	-0.820501	-0.505643	0.943676	Eda	-0.682968	-0.549802	0.74068	Cpne6	-2.46925	-1.60855	0.0383042
260	Garnl3	-0.844479	-0.207514	0.935256	Sox11	-0.738896	-0.352398	0.701613	Tcf7l2	-2.5699	-0.632724	0.0297979
261	Sorcs3	-0.848018	-1.27443	0.935256	Zfp462	-0.765777	-0.421765	0.680096	Cldn5	-2.58407	-1.19024	0.0288567
262	Gadd45a	-0.84882	-0.992771	0.935256	Dpyd	-0.845421	-0.413941	0.627128	Nwd2	-2.66943	-26.4866	0.0228633
263	Sema6a	-0.863981	-0.231968	0.929674	Mapk4	-0.856362	-0.0844884	0.627128	Gad1	-2.68193	-1.17027	0.0222279
264	Tmem163	-0.864448	-2.05783	0.929674	Sox6	-0.911401	-0.66995	0.596268	Myo16	-2.72651	-1.20084	0.0196173
265	Cyp1b1	-0.880144	-1.83438	0.928716	Col6a1	-0.963497	-1.51651	0.563369	Cdh12	-2.75152	-2.62441	0.0183499
266	Bcl11b	-0.891832	-1.33884	0.920089	Gpc4	-0.971384	-0.23463	0.559588	Adra1a	-2.95496	-0.872766	0.0100492
267	Myl4	-0.92743	-0.91774	0.886938	Acta2	-0.992767	-0.423832	0.550221	Syndig1	-3.00914	-3.31781	0.00858603
268	Plcxd3	-0.931037	-1.72016	0.886938	Gjc3	-1.04031	-0.587383	0.530937	Calb1	-3.06604	-0.876921	0.00717981
269	Thbs2	-0.932172	-1.68033	0.886938	Igsf11	-1.06164	-0.142306	0.522675	Pvalb	-3.15478	-1.9788	0.00542503
270	Pdzd2	-0.933241	-0.607423	0.886938	Zfp536	-1.1134	-0.848657	0.505132	Adra1b	-3.24031	-2.79449	0.00407432
271	Cwh43	-0.94366	-1.99019	0.886938	Prox1	-1.11734	-0.811243	0.50482	2010300C02Rik	-3.29141	-1.05709	0.00343712
272	Mag	-0.948268	-2.89291	0.886938	Opalin	-1.14122	-1.1979	0.488373	Cdh4	-3.45649	-1.08594	0.00194776
273	Cpne8	-0.992282	-0.432663	0.877628	Plch1	-1.14133	-0.418553	0.488373	Plcd4	-3.50824	-0.474958	0.00162291
274	Plch1	-1.00698	-0.508869	0.873246	Mag	-1.22348	-2.14915	0.449083	Rfx4	-3.56698	-0.367103	0.00134303
275	Fmod	-1.00738	-1.93099	0.873246	Cyp1b1	-1.29557	-1.53074	0.406203	Tmem132d	-3.6051	-3.34484	0.00120675
276	Sox10	-1.03222	-1.25985	0.86165	Prdm16	-1.34211	-0.381309	0.380991	Necab1	-3.62134	-2.81982	0.00115489
277	Arhgap12	-1.03463	-0.238865	0.86165	Sncg	-1.37471	-2.07442	0.366093	Rasgrf2	-3.67961	-2.72377	0.000942923
278	Pvalb	-1.03903	-0.672205	0.86165	Tns3	-1.37693	-0.334348	0.366093	Neurod6	-3.72507	-3.13584	0.000797916
279	Opalin	-1.04144	-1.84418	0.86165	Thbs2	-1.38898	-1.50362	0.363741	Igfbp4	-3.85198	-1.24871	0.000497206
280	Sox11	-1.08465	-0.353407	0.836756	Mdga1	-1.42275	-0.530474	0.351078	Cdh10	-3.99987	-1.57547	0.000279701
281	2610035D17Rik	-1.10996	-0.842296	0.823211	Fezf2	-1.44003	-0.542913	0.346879	Epn2	-4.09756	-0.90981	0.000186759
282	S100b	-1.13902	-0.228117	0.795324	Thbs3	-1.45147	-1.13099	0.341839	Npas3	-4.17148	-0.859026	0.000137221
283	Slc13a4	-1.1491	-2.30306	0.789715	Sox10	-1.50862	-1.30481	0.317462	Gucy1a1	-4.2253	-1.05969	0.0001097
284	Nr2f2	-1.16453	-0.805434	0.786839	Gm29260	-1.65419	-2.34198	0.257681	Epha4	-4.3368	-0.604328	6.73999e-05
285	Aldh1a2	-1.18811	-1.82558	0.777159	Bcas1	-1.6578	-0.70436	0.257681	Car4	-4.39109	-1.90304	5.41025e-05
286	Plcxd2	-1.18971	-0.545453	0.777159	Pdgfra	-1.72472	-1.05534	0.227604	Bhlhe22	-4.45055	-4.01127	4.23144e-05
287	Ctnna1	-1.21175	-0.265153	0.769858	Pdzrn3	-1.77365	-0.500019	0.210322	Gfra2	-4.46554	-2.04076	4.00537e-05
288	Rnf152	-1.21402	-1.40566	0.769858	Pkp4	-1.80525	-0.311997	0.200702	Nhsl1	-4.79506	-1.42165	8.82452e-06
289	Farp1	-1.23786	-0.201231	0.751775	Gm4876	-1.80653	-0.870203	0.200702	Rims3	-5.06548	-1.60112	2.32489e-06
290	Dcn	-1.24334	-1.49354	0.751775	Gng12	-2.00575	-0.192477	0.138844	Rmst	-5.07786	-0.647698	2.21655e-06
291	Prph	-1.26017	-0.902516	0.746934	Hat1	-2.03996	-0.617217	0.131617	Cdh11	-5.18509	-0.726522	1.29936e-06
292	Slc44a1	-1.26278	-0.298107	0.746934	Eya4	-2.08512	-1.21143	0.12026	Pde7b	-5.19837	-1.43399	1.23231e-06
293	Parm1	-1.27453	-1.02743	0.744658	Gjb2	-2.16431	-0.784852	0.10186	Kcnh5	-5.31384	-1.7256	6.70358e-07
294	Acta2	-1.28268	-1.15873	0.742348	Plekha2	-2.26878	-1.21073	0.0803541	Lamp5	-5.37187	-3.65019	4.96013e-07
295	Sema3e	-1.28856	-2.38832	0.742348	Dcn	-2.30844	-1.87223	0.0762927	Jup	-5.4331	-0.894842	3.59441e-07
296	Cobll1	-1.29844	-0.521832	0.742348	Igf2	-2.33676	-0.93858	0.0715381	Cacna2d2	-5.47015	-1.93247	2.97669e-07
297	Neurod6	-1.347	-1.03733	0.700732	Pbx1	-2.35992	-0.259783	0.0679802	Satb2	-5.51075	-3.11246	2.51629e-07
298	Hat1	-1.36216	-0.681858	0.690505	Fmod	-2.39092	-2.94694	0.0632151	Wfs1	-5.54762	-0.998111	2.08369e-07
299	Plekha2	-1.46895	-1.2287	0.581418	Arhgap12	-2.43896	-0.382884	0.0573593	Rorb	-5.66926	-0.57204	1.05491e-07
300	Tnc	-1.4769	-0.48089	0.581418	Slc13a4	-2.46123	-4.05153	0.0545607	Nwd1	-5.7938	-0.626927	5.17658e-08
301	Rprm	-1.57755	-1.24353	0.506069	Cd44	-2.51171	-1.02847	0.0484982	Cux2	-5.80844	-2.2754	4.85402e-08
302	Ddhd1	-1.66104	-0.245275	0.450839	Chrdl1	-2.57158	-0.530438	0.0413685	Plcxd2	-5.87987	-4.42702	3.23591e-08
303	Fhod3	-1.75728	-0.955551	0.378346	Aldh1a2	-2.6264	-2.98609	0.0361556	Gli3	-6.01899	-0.857441	1.41695e-08
304	Angpt1	-1.79228	-1.2971	0.361078	Mobp	-2.65439	-0.709695	0.0337157	Dner	-6.08893	-0.6995	9.40591e-09
305	Pkp4	-1.88972	-0.385496	0.301181	Cd24a	-2.74115	-1.77124	0.0270207	Tle4	-6.26166	-0.883487	3.23274e-09
306	Chd7	-1.89313	-1.1977	0.301181	Arvcf	-2.88133	-1.0153	0.0184616	Cdh2	-6.36854	-0.58641	1.66233e-09
307	Arvcf	-1.90141	-1.18161	0.301181	Angpt1	-2.91104	-1.49309	0.0170335	Slc1a2	-6.65253	-0.432222	2.57737e-10
308	Sema5b	-1.91878	-1.03747	0.301181	Sema5b	-3.2069	-1.31617	0.00728057	Ddhd1	-7.00249	-0.951608	2.37801e-11
309	Nrp2	-2.00881	-1.39636	0.258746	Meis2	-3.25744	-0.358593	0.00630705	Lypd6	-7.01755	-1.66626	2.19821e-11
310	Cd24a	-2.0229	-2.48428	0.254653	Ctnna1	-3.31109	-0.408093	0.00530357	Cdh20	-7.20516	-1.00411	5.81536e-12
311	Pbx1	-2.06818	-0.278329	0.23632	Zbtb20	-3.57846	-0.640865	0.00211856	Id2	-8.24645	-0.691376	1.68774e-15
312	Rtn4	-2.10652	-0.15139	0.219579	Slc44a1	-3.58212	-0.512078	0.00211856	Cdh19	-8.6193	-1.85364	7.19292e-17
313	Gjc3	-2.12195	-2.03403	0.215417	Prph	-3.64655	-1.62688	0.00169182	Igfbp2	-8.70383	-2.36383	3.66246e-17
314	Col1a1	-2.12996	-1.26507	0.21531	Sparcl1	-4.09364	-0.0577327	0.000305563	Arc	-9.47791	-2.84968	3.18042e-20
315	Igf2	-2.19188	-1.23006	0.195762	Ncan	-4.11575	-0.468749	0.000283872	Daam2	-9.73013	-1.37691	2.96989e-21
316	Ppp1r1b	-2.24791	-1.11104	0.173118	Nrp2	-4.81454	-2.49309	1.31986e-05	S100b	-9.73404	-1.33245	2.96989e-21
317	Sparc	-2.28932	-0.427541	0.158741	Cdh23	-5.32467	-2.6779	1.04612e-06	Chrdl1	-10.1428	-2.65806	5.13345e-23
318	Tns3	-2.39371	-0.682627	0.128388	Grin3a	-6.16693	-1.43591	7.94739e-09	Msmo1	-11.1901	-1.18369	7.54119e-28
319	Bcas1	-2.48755	-1.43216	0.103842	Adamts9	-6.53404	-1.99146	8.14994e-10	Bhlhe40	-11.2656	-1.47317	3.56758e-28
320	Gfra2	-2.514	-1.21488	0.0987791	Fabp7	-7.33625	-0.818173	3.30482e-12	Nrn1	-11.75	-2.81662	1.37579e-30
321	Ctnnb1	-2.57745	-0.320691	0.084475	Sema6a	-7.3838	-1.09074	2.42481e-12	Clmn	-11.8155	-1.3879	6.7146e-31
322	Adamts9	-2.86457	-1.12221	0.0373556	Dkk3	-7.92891	-0.779281	3.85126e-14	Hapln1	-13.3456	-1.75464	2.77289e-39
323	Nrep	-3.16305	-0.572415	0.0156596	Id3	-8.12402	-0.813719	8.78074e-15	Slc17a7	-13.7433	-3.20482	1.42296e-41
324	Dpy19l1	-3.34779	-0.819082	0.00929746	Aqp4	-10.5317	-0.837529	2.26924e-24	Acsbg1	-15.4698	-1.36905	1.66927e-52
325	Cdh23	-3.61021	-2.78822	0.00375077	Lrp4	-10.9965	-1.8481	1.87798e-26	Slc39a12	-15.7699	-1.69394	1.65877e-54
326	Id3	-5.57894	-0.702222	4.44987e-07	Id4	-12.6613	-0.936826	6.41233e-35	Mfge8	-16.2016	-1.66633	1.80622e-57
327	Igfbp5	-6.43177	-1.4717	2.78322e-09	Thbs4	-13.5992	-5.71467	3.34963e-40	Mertk	-16.7314	-2.32199	3.20376e-61
328	Thbs4	-7.14781	-3.80089	2.43208e-11	Tnc	-14.5334	-3.23622	8.21461e-46	Grin2c	-17.1111	-2.28	6.76747e-64
329	Mobp	-8.5447	-2.45674	4.73953e-16	Igfbp5	-17.1027	-2.97732	2.34533e-63	Luzp2	-17.2685	-2.75108	5.37984e-65
330	Gfap	-8.81112	-2.30838	6.83513e-17	Gfap	-17.2598	-3.30314	3.12834e-64	Gjb6	-17.4147	-2.0074	5.28086e-66
