## Supplemental Table 7 for "δ-catenin controls layer-specific transcriptional maturation of astrocytes via Zbtb20"

### Sheet: astro_Wilcoxon_results_xenium
	KO_n	KO_s	KO_l	KO_p
0	Arc	4.56029	0.632849	0.000563604
1	Slc1a2	4.21048	0.189714	0.00210871
2	Mertk	2.74546	0.206237	0.133342
3	Luzp2	2.27856	0.180816	0.312974
4	Daam2	2.17813	0.188155	0.360379
5	Cdh20	1.71669	0.159604	0.642209
6	Slc39a12	1.68492	0.12333	0.662023
7	Chrdl1	1.65441	0.21549	0.662297
8	Hapln1	1.55885	0.12091	0.679301
9	Slc17a7	1.52097	0.168641	0.709921
10	Dner	1.5193	0.111672	0.709921
11	Gjb6	1.3835	0.0895295	0.819187
12	Cdh2	1.37651	0.0631214	0.819187
13	Id2	1.27064	0.0565543	0.852694
14	Gng12	1.19674	0.0972285	0.890658
15	Bhlhe40	1.10999	0.0919921	0.974738
16	Sntb1	1.08911	0.778812	0.976074
17	Mfge8	0.958185	0.0770882	0.997014
18	Clmn	0.893914	0.0492193	0.997014
19	Cdh10	0.87819	0.196381	0.997014
20	Lamp5	0.802773	0.241197	0.997014
21	Rmst	0.783486	0.0831149	0.997014
22	Plcxd2	0.728153	0.216411	0.997014
23	Tmem163	0.680801	0.828355	0.997014
24	Cspg4	0.659941	0.430065	0.997014
25	Acsbg1	0.60829	0.0510743	0.997014
26	Nrn1	0.602657	0.0926877	0.997014
27	Dkk3	0.602558	0.0355315	0.997014
28	Slc17a6	0.498718	0.377683	0.997014
29	Bcl11b	0.484407	0.369422	0.997014
30	Pln	0.478694	1.64099	0.997014
31	Cdh12	0.44219	0.330329	0.997014
32	Cpne6	0.431243	0.150005	0.997014
33	Syt6	0.401227	0.482538	0.997014
34	Cdh11	0.401088	0.0568775	0.997014
35	2010300C02Rik	0.384687	0.0850698	0.997014
36	Sparcl1	0.384468	-0.0273384	0.997014
37	Cdh13	0.361738	0.174448	0.997014
38	Orai2	0.349755	0.248539	0.997014
39	Rasgrf2	0.346491	0.175048	0.997014
40	Grin2c	0.318984	0.0175118	0.997014
41	Syndig1	0.315202	0.0409641	0.997014
42	Hs3st2	0.307439	0.32633	0.997014
43	Grik3	0.294283	0.207336	0.997014
44	Cabp7	0.262277	0.225487	0.997014
45	Ccn2	0.257161	0.14978	0.997014
46	Cdh9	0.253618	0.312495	0.997014
47	Arhgef28	0.251907	0.25725	0.997014
48	Nwd2	0.231784	0.205287	0.997014
49	Slfn5	0.22205	0.381344	0.997014
50	Ctnnd2	0.219702	0.106025	0.997014
51	Cdh8	0.215283	0.278478	0.997014
52	Wnt9a	0.202146	0.60591	0.997014
53	Angpt1	0.198763	0.115162	0.997014
54	Gjc3	0.176669	0.147284	0.997014
55	Cdh7	0.168588	0.286112	0.997014
56	Cdh19	0.167652	0.0287922	0.997014
57	Zfp366	0.160626	0.265595	0.997014
58	Syt2	0.15157	0.303439	0.997014
59	Shisa6	0.135985	0.234705	0.997014
60	Inpp4b	0.12456	0.206579	0.997014
61	Cntnap5b	0.111244	0.363975	0.997014
62	Opalin	0.100874	-0.0177087	0.997014
63	Cpne4	0.0901657	0.161618	0.997014
64	Nxph3	0.0780242	0.16143	0.997014
65	Gm19410	0.0771086	0.486231	0.997014
66	Gad2	0.0680721	0.00960726	0.997014
67	Galnt14	0.0657035	0.211773	0.997014
68	Tns3	0.060827	0.0598546	0.997014
69	Mag	0.0576424	-0.0964934	0.997014
70	Fezf2	0.0575627	0.00247478	0.997014
71	Carmn	0.044426	0.19481	0.997014
72	Arhgap25	0.0376586	0.0434169	0.997014
73	Ndst4	0.0327622	0.697532	0.997014
74	Rbp4	0.0320058	-0.107113	0.997014
75	Sla	0.0140523	0.28553	0.997014
76	Adamtsl1	0.0102705	0.175709	0.997014
77	Cbln4	0.00573239	0.0277917	0.997014
78	Calb2	0.00374198	0.00132068	0.997014
79	Ano1	-0.00417987	0.255969	0.997014
80	Nell1	-0.00423958	0.0632039	0.997014
81	Ikzf1	-0.0182919	-0.0274384	0.997014
82	Rxfp1	-0.0234471	-0.258273	0.997014
83	Sema3a	-0.0248005	-0.0246229	0.997014
84	Hdac8	-0.0256962	0.0343855	0.997014
85	Col19a1	-0.0342351	-0.0785724	0.997014
86	Arhgap6	-0.0436697	0.0788694	0.997014
87	Htr1f	-0.0473718	-0.128339	0.997014
88	Pde11a	-0.0540596	-0.163963	0.997014
89	Cntnap4	-0.0559306	0.119383	0.997014
90	Cbln1	-0.056687	0.186646	0.997014
91	Fibcd1	-0.0582793	0.0237967	0.997014
92	Nwd1	-0.0692863	-0.00821987	0.997014
93	Plcxd3	-0.0758546	-0.0036426	0.997014
94	Btbd11	-0.0808108	0.104407	0.997014
95	Laptm5	-0.0826817	0.127644	0.997014
96	Prox1	-0.0828211	0.0841815	0.997014
97	Gadd45a	-0.08513	-0.0374413	0.997014
98	Sorcs3	-0.098625	-0.0423225	0.997014
99	Thsd7a	-0.1039	-0.0162647	0.997014
100	Cdh24	-0.105054	-0.0708492	0.997014
101	Cd300c2	-0.105532	-0.124398	0.997014
102	Tox	-0.106527	-0.0014979	0.997014
103	Megf11	-0.10796	-0.11278	0.997014
104	Ctnna3	-0.108716	-0.308964	0.997014
105	Trem2	-0.110348	-0.0850752	0.997014
106	Pdyn	-0.110548	-0.00981424	0.997014
107	Sst	-0.118987	-0.683217	0.997014
108	Ror1	-0.121037	0.0807223	0.997014
109	Cd53	-0.126272	0.0445537	0.997014
110	Trbc2	-0.135368	-0.167929	0.997014
111	Cdh22	-0.136741	-0.150135	0.997014
112	Rspo2	-0.141061	-0.53252	0.997014
113	Dpyd	-0.145658	-0.101907	0.997014
114	Ebf3	-0.153361	-21.4688	0.997014
115	Opn3	-0.17233	-0.516775	0.997014
116	Pthlh	-0.178659	-0.930379	0.997014
117	Trpc4	-0.183078	-0.0802384	0.997014
118	Spp1	-0.187119	-0.0869772	0.997014
119	Sema3d	-0.192433	-0.257158	0.997014
120	Myl4	-0.19514	-0.0559601	0.997014
121	Vip	-0.198783	-0.196102	0.997014
122	Fign	-0.210944	-0.986814	0.997014
123	Gsg1l	-0.211581	0.0363672	0.997014
124	Igf1	-0.214407	-0.0195044	0.997014
125	Prss35	-0.229574	-0.251457	0.997014
126	Ndst3	-0.24088	-0.147001	0.997014
127	Necab1	-0.244204	-0.00534701	0.997014
128	Cplx3	-0.25131	0.0569068	0.997014
129	Gm2115	-0.255251	-0.0401536	0.997014
130	Pkib	-0.257539	-0.373355	0.997014
131	Pou3f1	-0.260127	-0.170398	0.997014
132	Pkp2	-0.260863	-0.453766	0.997014
133	Col1a1	-0.270437	-0.0898587	0.997014
134	Paqr5	-0.270497	0.0377479	0.997014
135	Cdh18	-0.274279	-0.238957	0.997014
136	Ly6a	-0.275274	-0.0290743	0.997014
137	Bcas1	-0.276568	0.00512573	0.997014
138	Penk	-0.280529	-0.356345	0.997014
139	Siglech	-0.290959	-0.070728	0.997014
140	Kctd8	-0.291914	-0.507539	0.997014
141	Cort	-0.296771	-0.699416	0.997014
142	Thbs1	-0.299438	-0.966378	0.997014
143	Tmem255a	-0.306026	-0.348104	0.997014
144	Rspo1	-0.307917	-0.16201	0.997014
145	Sema5b	-0.312296	-0.114288	0.997014
146	Sox6	-0.314525	-0.0999351	0.997014
147	Satb2	-0.315859	-0.0752456	0.997014
148	Nostrin	-0.317391	0.0921218	0.997014
149	Pdgfra	-0.318287	-0.110407	0.997014
150	Kcnmb2	-0.320715	-0.377829	0.997014
151	Garnl3	-0.326328	-0.0222565	0.997014
152	Bhlhe22	-0.331165	-0.0069387	0.997014
153	Rims3	-0.33216	-0.0336671	0.997014
154	Pdzd2	-0.34677	-0.0285012	0.997014
155	Vcan	-0.346889	0.0109514	0.997014
156	Pde7b	-0.348044	0.0417867	0.997014
157	Spi1	-0.349954	-0.410161	0.997014
158	Fmod	-0.351507	-0.546373	0.997014
159	Prdm8	-0.352343	-0.0724182	0.997014
160	Cdh6	-0.35284	0.0549039	0.997014
161	Pvalb	-0.354871	-0.104285	0.997014
162	Slc44a5	-0.357319	-0.83277	0.997014
163	Vwc2l	-0.359827	-0.979349	0.997014
164	Crh	-0.360026	-1.0797	0.997014
165	Vat1l	-0.364644	-0.216923	0.997014
166	Cdh1	-0.366873	-3.10579	0.997014
167	Foxp2	-0.367211	-0.0680099	0.997014
168	Chrm2	-0.367928	-0.2959	0.997014
169	Epn2	-0.368445	0.00751497	0.997014
170	Col6a1	-0.375113	-0.450089	0.997014
171	Bdnf	-0.403994	-0.211306	0.997014
172	Neurod6	-0.409826	-0.0353727	0.997014
173	Pip5k1b	-0.414921	-0.146381	0.997014
174	Sox10	-0.425073	-0.188112	0.997014
175	Adgrl4	-0.425809	-0.0685596	0.997014
176	Mapk4	-0.426645	-0.0260257	0.997014
177	Adamts2	-0.434746	-0.489707	0.997014
178	Npas3	-0.437811	-0.0263542	0.997014
179	Sox17	-0.461278	-0.246198	0.997014
180	Adra1b	-0.468623	-0.187065	0.997014
181	Rasl10a	-0.481083	-0.303063	0.997014
182	Strip2	-0.482755	-0.0985181	0.997014
183	Tnc	-0.490298	-0.0367925	0.997014
184	Kdr	-0.496548	-0.180765	0.997014
185	Car4	-0.499972	-0.0963186	0.997014
186	Dnm3	-0.503057	-0.131925	0.997014
187	Syt17	-0.504052	-0.250964	0.997014
188	Cyp1b1	-0.514044	-0.302365	0.997014
189	Deptor	-0.528813	-0.320424	0.997014
190	Slit2	-0.5314	-0.151102	0.997014
191	Adra2a	-0.532953	-0.214134	0.997014
192	Acsl3	-0.54193	-0.0400701	0.997014
193	Zfpm2	-0.553613	-0.121399	0.997014
194	Pcsk5	-0.555146	-0.513994	0.997014
195	Mecom	-0.557833	-0.293604	0.997014
196	Sncg	-0.559545	-0.666942	0.997014
197	Arhgap31	-0.56255	-0.0479004	0.997014
198	Necab2	-0.563207	-0.644944	0.997014
199	Fgd5	-0.602458	-0.211533	0.997014
200	Nr2f2	-0.612569	-0.208183	0.997014
201	Npy2r	-0.612769	-4.59702	0.997014
202	Dcn	-0.628851	-0.390483	0.997014
203	Igfbp2	-0.662409	-0.0715688	0.997014
204	Npnt	-0.670471	-0.563582	0.997014
205	Cntn6	-0.679686	-0.691293	0.997014
206	Sema3e	-0.695809	-0.452465	0.997014
207	Kcnh5	-0.69764	-0.0977318	0.997014
208	Gm4876	-0.699789	-0.233505	0.997014
209	Parm1	-0.706358	-0.249097	0.997014
210	Rprm	-0.708985	-0.374138	0.997014
211	Zfp462	-0.710179	-0.267994	0.997014
212	Acvrl1	-0.721186	-0.219931	0.997014
213	Igfbp6	-0.734084	-0.238623	0.997014
214	Gpr17	-0.735398	-0.584508	0.997014
215	Pglyrp1	-0.743817	-0.173862	0.997014
216	Sdk2	-0.745429	-0.225388	0.997014
217	Prr16	-0.747838	-0.431952	0.997014
218	Ddhd1	-0.750286	-0.0483199	0.997014
219	Eda	-0.759203	-0.306266	0.997014
220	Cd68	-0.762149	-0.258316	0.997014
221	Thbs2	-0.770091	-0.751562	0.997014
222	Hat1	-0.786512	-0.0704692	0.997014
223	Kctd12	-0.789716	-0.0372534	0.997014
224	Zfp536	-0.79103	-0.323614	0.997014
225	Rnf152	-0.800226	-0.440062	0.997014
226	Cacna2d2	-0.803291	-0.0939445	0.997014
227	Cdh5	-0.806834	-0.19182	0.997014
228	Rab3b	-0.820408	-0.276296	0.997014
229	Cpne8	-0.832132	-0.105498	0.997014
230	Cldn5	-0.85745	-0.147838	0.997014
231	Chd7	-0.889575	-0.29112	0.997014
232	Acta2	-0.892621	-0.298362	0.997014
233	Gfra2	-0.898353	-0.172766	0.997014
234	Stard5	-0.917441	-0.254488	0.997014
235	Tmem132d	-0.91758	-0.234425	0.997014
236	Rorb	-0.923313	-0.0601789	0.997014
237	Slc13a4	-0.923432	-0.856749	0.997014
238	Unc13c	-0.926736	-0.46654	0.997014
239	Farp1	-0.940569	-0.0782557	0.997014
240	Dpy19l1	-0.946282	-0.103323	0.997014
241	Cd93	-0.949148	-0.299239	0.997014
242	Igfbp4	-0.950741	-0.111385	0.997014
243	Hpcal1	-0.953925	-0.204683	0.997014
244	Neto2	-0.964554	-0.124814	0.997014
245	Eya4	-0.992479	-0.36998	0.997014
246	Cwh43	-1.02299	-1.16338	0.99401
247	Pard3b	-1.03366	-0.210724	0.987411
248	Pdzrn3	-1.0343	-0.196019	0.987411
249	Thbs3	-1.04684	-0.590695	0.986896
250	Ntsr2	-1.05361	-0.0220281	0.98646
251	Cdh4	-1.0542	-0.232149	0.98646
252	Gm29260	-1.0543	-1.13185	0.98646
253	Aldh1a2	-1.05818	-0.671874	0.98646
254	Tanc1	-1.08665	-0.30101	0.976074
255	Sipa1l3	-1.10094	-0.193745	0.974738
256	Pkp4	-1.10368	-0.0835917	0.974738
257	Lypd6	-1.10637	-0.126869	0.974738
258	Gfap	-1.15727	-0.141954	0.929673
259	Emcn	-1.17297	-0.267742	0.916177
260	Meis2	-1.20559	-0.0905853	0.887759
261	Igsf21	-1.20723	-0.244473	0.887759
262	Zdhhc14	-1.22474	-0.290854	0.880033
263	Mir9-3hg	-1.22574	-0.164972	0.880033
264	Gpc6	-1.25724	-0.145743	0.852694
265	Ncan	-1.262	-0.0880426	0.852694
266	Gad1	-1.26636	-0.368965	0.852694
267	Cd44	-1.26642	-0.336082	0.852694
268	2610035D17Rik	-1.27114	-0.432457	0.852694
269	Mobp	-1.27396	-0.138478	0.852694
270	Myo16	-1.29699	-0.344652	0.852694
271	Fn1	-1.30105	-0.149244	0.852694
272	Grin3a	-1.30585	-0.157813	0.852694
273	Arhgap12	-1.34168	-0.109386	0.837759
274	Pecam1	-1.36186	-0.346182	0.819187
275	Prdm16	-1.36823	-0.170532	0.819187
276	Arhgef26	-1.38471	-0.103111	0.819187
277	Gpc4	-1.39783	-0.251313	0.819187
278	Nfia	-1.40274	-0.12007	0.819187
279	Cux2	-1.41481	-0.286293	0.819187
280	Tcf7l2	-1.45834	-0.272544	0.772768
281	Slc44a1	-1.50603	-0.135966	0.716591
282	Fos	-1.55937	-0.442871	0.679301
283	Msmo1	-1.56522	-0.113237	0.679301
284	Plcd4	-1.56904	-0.133249	0.679301
285	Gucy1a1	-1.57261	-0.183598	0.679301
286	Mdga1	-1.58851	-0.407607	0.679301
287	Rtn4	-1.59749	-0.104832	0.679301
288	Zeb1	-1.60571	-0.245237	0.679301
289	Igf2	-1.61594	-0.470554	0.679301
290	Cobll1	-1.65774	-0.375325	0.662297
291	Sox11	-1.66578	-0.216843	0.662297
292	Ppp1r1b	-1.70976	-0.404649	0.642209
293	Sema6a	-1.71032	-0.172778	0.642209
294	Calb1	-1.76408	-0.571177	0.612492
295	Igsf11	-1.76609	-0.160681	0.612492
296	Fhod3	-1.86056	-0.514019	0.519725
297	Gjb2	-1.86926	-0.487187	0.519725
298	Wfs1	-1.87168	-0.170633	0.519725
299	Prph	-1.88755	-0.687911	0.519725
300	Lama2	-1.90397	-0.360717	0.519725
301	Zbtb20	-1.96103	-0.249384	0.471675
302	Ctnnd1	-1.99688	-0.156238	0.446247
303	Nrp2	-1.9969	-0.721952	0.446247
304	Gli3	-2.03774	-0.190757	0.430046
305	Fabp7	-2.04654	-0.164697	0.430046
306	Lrp4	-2.05343	-0.214211	0.430046
307	Adra1a	-2.08344	-0.388493	0.424715
308	Tle4	-2.16318	-0.185819	0.360876
309	Thbs4	-2.24308	-0.366061	0.316893
310	Adamts9	-2.25118	-0.401547	0.316893
311	Id3	-2.3206	-0.185963	0.292263
312	Epha4	-2.33744	-0.237259	0.292126
313	Plch1	-2.3463	-0.544585	0.292126
314	Nhsl1	-2.38519	-0.381011	0.282513
315	Plekha2	-2.3922	-1.27221	0.282513
316	Id4	-2.57024	-0.141087	0.186883
317	Arvcf	-2.60497	-0.849496	0.178899
318	Aqp4	-2.63612	-0.170523	0.173484
319	Chst11	-2.7651	-0.321628	0.133342
320	Cd24a	-2.79139	-1.87323	0.133342
321	Rfx4	-2.8889	-0.223205	0.106633
322	Nrep	-3.04278	-0.320783	0.0705333
323	Ctnnb1	-3.04756	-0.20345	0.0705333
324	Sparc	-3.148	-0.312529	0.0604602
325	Pbx1	-3.93708	-0.316641	0.00341263
326	Igfbp5	-3.93795	-0.440169	0.00341263
327	Ctnna1	-4.10409	-0.418206	0.00223925
328	Jup	-4.13677	-0.460822	0.00223925
329	Cdh23	-5.60186	-4.07238	3.50971e-06
330	S100b	-5.61661	-0.523197	3.50971e-06
